# Spurious regulatory connections dictate the expression-fitness landscape of translation termination factors

**DOI:** 10.1101/2020.11.27.400200

**Authors:** Jean-Benoît Lalanne, Darren J. Parker, Gene-Wei Li

## Abstract

During steady-state cell growth, individual enzymatic fluxes can be directly inferred from growth rate by mass conservation, but the inverse problem remains unsolved. Perturbing the flux and expression of a single enzyme could have pleiotropic effects that may or may not dominate the impact on cell fitness. Here we quantitatively dissect the molecular and global responses to varied expression of translation termination factors (peptide release factors, RFs) in bacterium *Bacillus subtilis*. While endogenous RF expression maximizes proliferation, deviations in expression lead to unexpected distal regulatory responses that dictate fitness reduction. Molecularly, RF depletion causes expression imbalance at specific operons, which activates master regulators and detrimentally overrides the transcriptome. Through these spurious connections, RF abundances are thus entrenched by focal points within the regulatory network, in one case located at a single stop codon. Such regulatory entrenchment suggests that predictive bottom-up models of expression-fitness landscapes will require near-exhaustive characterization of parts.

**Highlights:**

- Precision measurements enable multiscale expression-to-fitness mapping.
- RF depletion leads to imbalanced translation for co-transcribed gene pairs.
- Imbalanced translation induces unintended regulons to the detriment of cell fitness.
- Swapping a single stop codon rewires global susceptibility to RF perturbation.
