## Supplementary Data 1 for "Spurious regulatory connections dictate the expression-fitness landscape of translation termination factors"

### Sheet: strains_fitness_landscape
			Loci for insertion of ectopic constructs
		Brief description	amyE	lacA	levB	amyE BC	Additional genetic modifications	Included in experiment	Used for expression quantification
WT and sigB controls (all experiments)	GLB115	WT B. subtilis subsp. 168				CAGTACGC		E1, E2, E3	E1, E2
	GLB418	barcoded WT				GGCCTCCC		E1, E2, E3
	GLB419	barcoded WT				GCTGCCAG		E1, E2, E3
	GLB420	barcoded WT				TTTCTTTT		E1, E2, E3
	GLB421	barcoded WT				ATGTGTGG		E1, E2, E3
	GLB422	barcoded WT				GAGCGACC		E1, E2, E3
	GLB423	barcoded WT				TGCGCTAA		E1, E2, E3
	GLB424	barcoded sigB deletion				AACAAAAA	ΔsigB (in-frame, markerless)	E1, E2, E3	E2
	GLB425	barcoded sigB deletion				AGAGCACA	ΔsigB (in-frame, markerless)	E1, E2, E3
RF2 and PrmC dimensions	GLB426	barcoded RF2 and PrmC inducible	Pxyl-RF2* (spcR)	PspankHy-PrmC (camR)		ATAGCTCT	Endogenous prfB and prmC deleted	E1, E3	E1, E3
	GLB427	barcoded RF2 and PrmC inducible	Pxyl-RF2* (spcR)	PspankHy-PrmC (camR)		CCACGACC	Endogenous prfB and prmC deleted	E1, E3
	GLB428	barcoded RF2 and PrmC inducible	Pxyl-RF2* (spcR)	PspankHy-PrmC (camR)		TAGAAAGA	Endogenous prfB and prmC deleted	E1, E3
	GLB429	barcoded RF2 and PrmC inducible	Pxyl-RF2* (spcR)	PspankHy-PrmC (camR)		GAAGGAGA	Endogenous prfB and prmC deleted	E3
	GLB430	barcoded RF2 and PrmC inducible, sigB deleted	Pxyl-RF2* (spcR)	PspankHy-PrmC (camR)		CGCCTCGT	Endogenous prfB and prmC deleted, ΔsigB	E1, E3	E1, E3
	GLB431	barcoded RF2 and PrmC inducible, sigB deleted	Pxyl-RF2* (spcR)	PspankHy-PrmC (camR)		AAACTCCT	Endogenous prfB and prmC deleted, ΔsigB	E1, E3
	GLB432	barcoded RF2 and PrmC inducible, sigB deleted	Pxyl-RF2* (spcR)	PspankHy-PrmC (camR)		ACCCGACC	Endogenous prfB and prmC deleted, ΔsigB	E1, E3
	GLB433	barcoded RF2 and PrmC inducible, sigB deleted	Pxyl-RF2* (spcR)	PspankHy-PrmC (camR)		TCTTGGAT	Endogenous prfB and prmC deleted, ΔsigB	E1, E3
	GLB434	barcoded blank ectopic constructs	Pxyl-∅ (spcR)	PspankHy-∅ (camR)		GTCCACTG		E1, E3	E1
	GLB435	barcoded blank ectopic constructs	Pxyl-∅ (spcR)	PspankHy-∅ (camR)		GACAACTT		E1, E3
	GLB436	barcoded blank ectopic constructs	Pxyl-∅ (spcR)	PspankHy-∅ (camR)		TCCAACCA		E1, E3
	GLB437	barcoded blank ectopic constructs	Pxyl-∅ (spcR)	PspankHy-∅ (camR)		AAACAGAC		E1, E3
RF1 and PrmC dimensions	GLB438	barcoded RF1 and PrmC inducible		PspankHy-RF1 (camR)	Pxyl-PrmC (kanR)	TAAGTCTC	Endogenous prfA and prmC deleted.	E2	E2
	GLB439	barcoded RF1 and PrmC inducible		PspankHy-RF1 (camR)	Pxyl-PrmC (kanR)	GCACGGGC	Endogenous prfA and prmC deleted.	E2
	GLB440	barcoded RF1 and PrmC inducible		PspankHy-RF1 (camR)	Pxyl-PrmC (kanR)	TTTATGTA	Endogenous prfA and prmC deleted.	E2
	GLB441	barcoded RF1 and PrmC inducible		PspankHy-RF1 (camR)	Pxyl-PrmC (kanR)	ACCGGATA	Endogenous prfA and prmC deleted.	E2
	GLB442	barcoded RF1 and PrmC inducible, sigB deleted		PspankHy-RF1 (camR)	Pxyl-PrmC (kanR)	GCTCGGAC	Endogenous prfA and prmC deleted, ΔsigB	E2	E2
	GLB443	barcoded RF1 and PrmC inducible, sigB deleted		PspankHy-RF1 (camR)	Pxyl-PrmC (kanR)	TCCCCCCG	Endogenous prfA and prmC deleted, ΔsigB	E2
	GLB444	barcoded RF1 and PrmC inducible, sigB deleted		PspankHy-RF1 (camR)	Pxyl-PrmC (kanR)	GCATTTCA	Endogenous prfA and prmC deleted, ΔsigB	E2
	GLB445	barcoded RF1 and PrmC inducible, sigB deleted		PspankHy-RF1 (camR)	Pxyl-PrmC (kanR)	AGCTGGCG	Endogenous prfA and prmC deleted, ΔsigB	E2
	GLB446	barcoded blank ectopic constructs		PspankHy-∅ (camR)	Pxyl-∅ (kanR)	AGCACCGT		E2	E2
	GLB447	barcoded blank ectopic constructs		PspankHy-∅ (camR)	Pxyl-∅ (kanR)	CGCGTCAC		E2
	GLB448	barcoded blank ectopic constructs		PspankHy-∅ (camR)	Pxyl-∅ (kanR)	CACAGACA		E2
	GLB449	barcoded blank ectopic constructs		PspankHy-∅ (camR)	Pxyl-∅ (kanR)	ACCGACCG		E2
Experiments	E1	RF2 dimension (Fig. 2b)
	E2	RF1 directions (Fig. 2a)
	E3	PrmC dimensions (Fig. 2c-d)

### Sheet: strains_rsbV_stop
		Loci for insertion of ectopic construct
	Description	amyE	lacA	rsbV stop codon
GLB115	WT B. subtilis subsp. 168			UGA
GLB450	WT RF, rsbV UAA			UAA
GLB451	WT RF, rsbV UAG			UAG
GLB452	RF inducible	Pxyl-RF2* (spcR)	PspankHy-RF1-PrmC-YwkF (camR)	UGA
GLB453	RF inducible, rsbV UAA	Pxyl-RF2* (spcR)	PspankHy-RF1-PrmC-YwkF (camR)	UAA
GLB454	RF inducible, rsbV UAG	Pxyl-RF2* (spcR)	PspankHy-RF1-PrmC-YwkF (camR)	UAG

### Sheet: misc_strains
RF inducible strain with two copies of xylR to decrease leaky RF2 expression
GLB560	amyE::Pxyl-RF2* (spcR), lacA::PspankHy-(RF1-PrmC-YwkF) (camR), levB::Pxyl-∅ (kanR), endogenous prfB and prfA deleted.	this work
CRISPRi strains (gift of J. Peters):
CAG74829	lacA::Pxyl-dcas9(ErmR), amyE::Pveg-sgRNA_prfA(CmR)	Peters et al, Cell, Vol. 165, Issue 6, 2016
CAG74815	lacA::Pxyl-dcas9(ErmR), amyE::Pveg-sgRNA_prfB(CmR)	Peters et al, Cell, Vol. 165, Issue 6, 2016
Additional strains for matched RNA-seq and ribosome profiling datasets
GLB455	amyE::Pxyl-GFP_RFP(SpcR), lacA::PspankHy-RFP_GFP(CmR)	this work
GLB372	3610 ylbF::mls	Branda et al., J. Bact., Vol. 186, No. 12, 2004
