## Supplementary Data 2 for "Spurious regulatory connections dictate the expression-fitness landscape of translation termination factors"

### Sheet: oligos_cloning
Oligo name	Sequence (5' to 3')	Comment/purpose
oJBL173_pJBL021_BCswap_FOR	CTCTGAAAATTTccagacctgagggag	Used to generate pJBL031 (barcode switching library).
oJBL174_pJBL021_BCswap1_REV	aacagctatgaccatgattacgccaagctATTCTGACCGGGCACTTGGG	Used to generate pJBL031 (barcode switching library).
oJBL175_pJBL021_BCswap2_FOR	cgttgtaaaacgacggccagtgaattCTTGACTTTTTAGTCGTCGTATCTGAACC	Used to generate pJBL031 (barcode switching library).
oJBL176_pJBL021_BCswap2_REV	aggtctggAAATTTTCAGAGNNNNNNNNcctgaacgagaagctatcaccg	Used to generate pJBL031 (barcode switching library).
oJBL177_ITA1_amyE_FOR	aacagctatgaccatgattacgccaagcACTGGTACTGGCTGTATCAGCC	Used to generate pJBL032 (barcode switching library).
oJBL178_ITA1_amyE_REV	AGGTCTGGAAAAGAAAAGAGNNNNNNNNcctgaacgagaagctatcaccg	Used to generate pJBL032 (barcode switching library).
oJBL179_ITA2_amyE_FOR	CTCTTTTCTTTTCCAGACCTGAGGGAGGCGGAAATGGTGTGAGGTTCCCG	Used to generate pJBL032 (barcode switching library).
oJBL180_ITA2_amyE_REV	cgttgtaaaacgacggccagtgaattCGCTGCCATTATTAAAAATCACTTTTGCG	Used to generate pJBL032 (barcode switching library).
oJBL247_sigB_MiniMAD2_FOR	cgttgtaaaacgacggccagtgaattCACGATGATTTTACGTTAATTGTTTTGCGG	used to generate pJBL045, pJBL047, pJBL051
oJBL248_sigB_MiniMAD2_REV	aacagctatgaccatgattacgccaagctCCCATAAGCTCCCAGAATGATAAGTTCAC	used to generate pJBL045, pJBL047, pJBL051
oJBL250_RsbV_REV	CACTCCACCTTCTGACTTTGCAG	used to generate pJBL045 and pJBL051
oJBL251_RsbW_mod1_FOR	CAAAGTCAGAAGGTGGAGTGCAATAATGAAGAATAATGCTGATTACATCGAAATG	used to generate pJBL045
oJBL293_rsbV328_AGAT	CAAAGTCAGAAGGTGGAGTGCAATAGATGAAGAATAATGCTGATTACATCGAAATG	used to generate pJBL051
oJBL253_sigB_del_REV	GACTTCATCTTTAGTTAGTTTCGTAGTTTTTGATG	used to generate pJBL047
oJBL254_sigB_del_FOR	ACGAAACTAACTAAAGATGAAGTCCCCTCGATGGAGTTAATGTAATGATCC	used to generate pJBL047
oJBL005	ggtacgggttttgctgcccg	used to generate pJBL014
oJBL006	agagatatcgatttcaagctatatttggagttgagcc	used to generate pJBL014
oJBL007	atagcttgaaatcgatatctctGGCTGCAGGAATTcGACTCTCTAGC	used to generate pJBL014
oJBL008	cgggcagcaaaacccgtaccAATGGATTTCCTTACGCGAAATACGGG	used to generate pJBL014
oJBL134_amyE_back_BC3_FOR	gGTCCACTGATTTCTGTAACTccagacctgagggaggcg	used to generate pJBL018
oJBL135_amyE_back_BC3_REV	tggAGTTACAGAAATCAGTGGACcctgaacgagaagctatcaccgc	used to generate pJBL018
oJBL138_pDR160_opposite_FOR	GCAGACATGGCCTGCCCGG	used to generate pJBL018
oJBL139_pDR160_opposite_REV	AACCGGGCAGGCCATGTCTG	used to generate pJBL018
oJBL195_levB_left_REV	GCTTTTGTTCCCTTTAGTGAGAGTAGGCGTACGTATTTGGTTTGCC	used to generate pJBL048, pJBL049
oJBL194_levB_left_FOR	CTATATAAAAGCAGGCAAATGGCTAACCG	used to generate pJBL048, pJBL049
oJBL197_levB_right_REV	CCTGTTTTTATTCATGAATCGAATCAAAGTGTTTCACTG	used to generate pJBL048, pJBL049
oJBL196_levB_right_FOR	AAGCTTCGACGGAAAAGAATTCAAAGCG	used to generate pJBL048, pJBL049
oJBL198_levB_Pveg_FOR	ATTCTTTTCCGTCGAAGCTTcctagaagcttatcgaattccttattaacg	used to generate pJBL048, pJBL049
oJBL199_Pveg_REV	agtagttcctccttatgtactagtagttacatttattg	used to generate pJBL048, pJBL049
oJBL203_efp_term_blank_FOR	gtacataaggaggaactactCATCAGACGGTTCTTACGTTTCAAGAGC	used to generate pJBL048, pJBL049
oJBL204_efp_term_REV	TTCGCCCTATAGTGAGTCGTAGCTTGCTGAAGTAGTCTTGTCATTTTCG	used to generate pJBL048, pJBL049
oJBL245_amp_backbone_levB_FOR	CCATTTGCCTGCTTTTATATAGAGACGAAAGGGCCTCGTGA	used to generate pJBL048, pJBL049
oJBL246_amp_backbone_levB_REV	TCGATTCATGAATAAAAACAGGGGATGGCCTTCCCCATTATGATTCTTCT	used to generate pJBL048, pJBL049
oJBL288_Pxyl_hom_levB_REV	TTCTTTTCCGTCGAAGCTTCATGTATTCACGAACGAAAATCGCC	used to generate pJBL049
oJBL290_blank_Pxyl	CTGCTTATTTATTTTTATGAATCAGAGCGTTATTTCCTCCTTAAAAATAAATTCAAATACAGATGC	used to generate pJBL049
oJBL132_amyE_back_BC2_FOR	gATAGCTCTCTCTGAAAATTTccagacctgagggaggcg	used to generate pJBL021
oJBL139_pDR160_opposite_REV	AACCGGGCAGGCCATGTCTG	used to generate pJBL021
oJBL144_RF2_REV	agacatggcctgcccggttTGCTAAAGCAGCAGTGAAATCAAGG	used to generate pJBL021
oJBL146_RF2_frameshift_rem_FOR	TTGACCTCGAATCAAAGGAGGCC	used to generate pJBL021
oJBL145_RF2_frameshift_rem_REV	CCTCCTTTGATTCGAGGTCAAGAGACCC	used to generate pJBL021
oJBL143_RF2_FOR	ggaggaaataacATGGAATTATCAGAAATTAGAGCAGAGCTCG	used to generate pJBL021
oJBL133_amyE_back_BC2_REV	tggAAATTTTCAGAGAGAGCTATcctgaacgagaagctatcaccgc	used to generate pJBL021
oJBL142_pDR160_RBS_FOR	ctgataattccatGTTATTTCCTCCTTAAAAATAAATTCAAATACAGATGC	used to generate pJBL021
oJBL113_RF2_markerless_frag1_REV	caatgtcaccCATTCACCTCATTAAAAGATCCGCAGGCG	used to generate pJBL016
oJBL114_RF2_markerless_frag1_FOR	cgttgtaaaacgacggccagtgaattCTGAGGAGTGGAAGCTTGACGG	used to generate pJBL016
oJBL115_RF2_markerless_frag2_FOR	tgaggtgaatgGGTGACATTGATACGTTTATTGATGCCTACC	used to generate pJBL016
oJBL116_RF2_markerless_frag2_REV	aacagctatgaccatgattacgccaagctATACCTATCCCGACACCGCC	used to generate pJBL016
oJBL125_RF1_MLKO_frag1_FOR	cgttgtaaaacgacggccagtgaattTCGGCAAAGAAAGTGGGTATCTCC	used to generate pJBL017, pJBL059
oJBL126_RF1_MLKO_frag1_REV	gtcaagttttcGGTCTTCACCTCTGTTTTCCTGTGC	used to generate pJBL017
oJBL127_RF1_MLKO_frag2_FOR	aggtgaagaccGAAAACTTGACGAAGTGGTTGAAGCG	used to generate pJBL017
oJBL128_RF1_MLKO_frag2_REV	aacagctatgaccatgattacgccaagctCGGGTTTGAGACAATGATATCCGC	used to generate pJBL017
oJBL182_RFP_pJBL014_FOR	ACAATTAAGCTTAGTCGACAGctagtacataaggaggaactactatggcg	used to generate pJBL034
oJBL184_sodA_term_RFP_FOR	gtcactccaccggtgcttaaAGCGAAGCAAAATAATGGCACAAAC	used to generate pJBL034
oJBL185_sodA_term_pJBL014_REV	ccaccgaattagcttgcatgCCAATTCGCCCTATAGTGAGTCG	used to generate pJBL034
oJBL186_GFP_RFP_link_FOR	ggtggaggctctggtggaggcATGAGTAAAGGAGAAGAACTTTTCACTGG	used to generate pJBL034
oJBL187_GFP_RFP_link_REV	GCCTCCACCAGAGCCTCCACCagcaccggtggagtgacgacc	used to generate pJBL034
oJBL188_GFP_REV	ttaagcaccggtggagtgaccggTTATTTGTATAGTTCATCCATGCCATG	used to generate pJBL034
oJBL189_GFP_pJBL018_FOR	gtaagcgttaacaaagtggttATGAGTAAAGGAGAAGAACTTTTCACTGG	used to generate pJBL036
oJBL192_GFP_RFP_link_REV	gcctccaccagagcctccaccTTTGTATAGTTCATCCATGCCATGTG	used to generate pJBL036
oJBL183_RFP_REV	ttaagcaccggtggagtgacgacc	used to generate pJBL036
oJBL193_RFP_GFP_link_FOR	GGTGGAGGCTCTGGTGGAGGCatggcgagtagcgaagacg	used to generate pJBL036
oJBL184_sodA_term_RFP_FOR	gtcactccaccggtgcttaaAGCGAAGCAAAATAATGGCACAAAC	used to generate pJBL036
oJBL190_sodA_pJBL018_REV	gcatatcgatatgcatgctgCCAATTCGCCCTATAGTGAGTCG	used to generate pJBL036
oJBL201_PrmC_REV	CTGCTTATTTATTTTTATGAATCAGAGCGCATATGG	used to generate pJBL048
oJBL289_PrmC_fused_Pxyl	GAATTTATTTTTAAGGAGGAAATAACATGAAGACGATATTCGAAGCCCTGAAATGG	used to generate pJBL048
oJBL287_Pxyl_REV	CATGTTATTTCCTCCTTAAAAATAAATTCAAATACAGATGC	used to generate pJBL048
oJBL288_Pxyl_hom_levB_REV	TTCTTTTCCGTCGAAGCTTCATGTATTCACGAACGAAAATCGCC	used to generate pJBL048
oJBL296_PrmC_FOR	CAATTAAGCTTAGTCGACAGTTTTTAAGGAGGAAATAACATGAAGACGATATTCGAAGCC	used to generate pJBL054
oJBL297_PrmC_REV	CAATTCGCCCTATAGTGAGTCGTAGC	used to generate pJBL054
oJBL298_pJBL033_1_FOR	ACGACTCACTATAGGGCGAATTGGC	used to generate pJBL054
oJBL299_pJBL033_1_REV	ctcgcgtatcggtgattcattctgctaac	used to generate pJBL054
oJBL300_pJBL033_2_REV	CTGTCGACTAAGCTTAATTGTTATCCGCTCAC	used to generate pJBL054
oJBL301_pJBL033_2_FOR	gttagcagaatgaatcaccgatacgcgag	used to generate pJBL054
oJBL303_PrmC_KO_1_REV	ATCAGAGCGCACGCTTCGGTTAAATAAGAAGAAGCCCATTTCA	used to generate pJBL056
oJBL304_PrmC_KO_1_FOR	cgttgtaaaacgacggccagtgaattAATACAGAGATGCGTCAGAACAGCTGG	used to generate pJBL056, pJBL066
oJBL305_PrmC_KO_2_FOR	AACCGAAGCGTGCGCTCTGATTCATAAAAATAAATAAGCAGCTTGCTG	used to generate pJBL056
oJBL306_PrmC_KO_2_REV	aacagctatgaccatgattacgccaagctCGCTGTATTAACAGCTCTTATCTATTGGATATGGG	used to generate pJBL056
prfA_FOR	ttgtgagcggataacaattaaGGAAAACAGAGGTGAAGACCGTGTTAGACCG	used to generate pJBL001
prfA_REV	attagcttgcatgcggCGCTGTATTAACAGCTCTTATCTATTGGATATGGG	used to generate pJBL001
oJBL338_prfA_prmC_KO_1_REV	GGTCTTCACCTCTGTTTTCCTGTGC	used to generate pJBL059
oJBL339_prfA_prmC_KO_2_FOR	AAAACAGAGGTGAAGACCAAGACGATATTCGAAGCCCTGAAAT	used to generate pJBL059
oJBL340_prfA_prmC_KO_2_REV	CTTACGCATTTTCTTCTCTTCCCGCTTC	used to generate pJBL059
oJBL341_prfA_prmC_KO_3_FOR	GAAGAGAAGAAAATGCGTAAGGCAGCTTGCTGGCGAGTGAA	used to generate pJBL059
oJBL333_RF1_only_REV	AAGGTATCGCCTTACGCTTCGGTTAAATAAGAAGAAGCCCATTTCA	used to generate pJBL066
oJBL334_RF1_only_FOR	AACCGAAGCGUAAGGCGATACCTTCCATTCTATGTTATTTACTGACG	used to generate pJBL066
oJBL355_PrmC_KO_pJBL6	aacagctatgaccatgattacgccaagctCAATCAGCAACGACTGTTTGCCC	used to generate pJBL066

### Sheet: oligos_library_prep
Name	Sequence (5' to 3')	Purpose
PCR2_FOR	aatgatacggcgaccaccgagatctacacgatcggaagagcacacgtctgaactccagtcacNNNNNNacactctttccctacac	Truseq primer adding P5 adapater and index (Ns) for final amplification of libraries
o231	CAAGCAGAAGACGGCATACGA	primer within P7 for final PCR amplification of libraries
PCR1_UMI_FOR	acactctttccctacacGACGCTCTTCCGATCTnnnnNNNNNNNNNNNNNNNNcggtgatagcttctcgttcagg	Primer for first PCR for barcode readout in competition experiment. Lowercase n represent in-read index (different pools amplified with different PCR1_UMI_FOR primers). Upper case represent random nucleotides of the UMI.
oJBL124_PCR1_REV	CAAGCAGAAGACGGCATACGAGATcgcctccctcaggtctgg	Primer for first PCR for barcode readout in competition experiment.
bsu_rR1	/5Biosg/ATAAGGCTGAGCTGTGATGGCGAGCGAA	rRNA removal oligo for B. subtilis ribosome profiling
bsu_rR2	/5Biosg/GCTTGCCTCTTGGGGTTGTAGGACACTC	rRNA removal oligo for B. subtilis ribosome profiling
bsu_rR3	/5Biosg/GTTGGGCACTCTAAGGTGACTGCCGGTG	rRNA removal oligo for B. subtilis ribosome profiling
linker1	/5rApp/CTGTAGGCACCATCAAT/3ddc	Rend-seq/ribosome profiling library preparation: 3' adapter ligation
ocj485	/5Phos/AGATCGGAAGAGCGTCGTGTAGGGAAAGAGTGT/iSp18/CAAGCAGAAGACGGCATACGAGATATTGATGGTGCCTACAG	Rend-seq/ribosome profiling library preparation: RT
multiplex_idx_RT	CAAGCAGAAGACGGCATACGAGATGTGACTNNNNNNGGAGTTCAGACGTGTGCTCTTCCGATCTTTTTTTTTTTTTTTTTTVNN	Indexed (index N) poly-dT RT primer for multiplexed RNA-seq
oDP214	/5Phos/AGATCGGAAGAGCGTCGTUCTGAUCTNNNN/3SpC3/	primer for hairpin ligation for multiplexed RNA-seq
oDP007	AATGATACGGCGACCACCGAGATCTACACTCTTTCCCTACACGACGCTCTTCCGATCT	primer for final amplification for multiplexed RNA-seq
oDP010	CAAGCAGAAGACGGCA	primer for final amplification for multiplexed RNA-seq

### Sheet: oligos_qPCR
Name	Sequence (5' to 3')	Purpose
oJBL356_prfA_1_f_KL	CCTGATCCCGAAAGATCCTAATG	RT-qPCR primers
oJBL357_prfA_1_r_KL	GTACAGATTGCCCGCGAATA	RT-qPCR primers
oJBL358_prfB_1_f_KL	CATCAAAGGACACAACGCTTAC	RT-qPCR primers
oJBL359_prfB_1_r_KL	GCGGCCTGATGAATCAAATG	RT-qPCR primers
oJBL058_prmC_qPCR_FOR	GTGTCGGCGGTCGATATTT	RT-qPCR primers
oJBL059_prmC_qPCR_REV	CAAGCAGATCGCCCTGATAA	RT-qPCR primers
gyrA BS qPCR Primer F	CTCGATGCAGTTATCTCCCTTATC	RT-qPCR primers
gyrA BS qPCR Primer R	TCGCTTGTGCTTGCTTCT	RT-qPCR primers
oJBL035_sigB_FOR_qPCR_1	CGCCGAAAGTCGAAGAGATT	RT-qPCR primers
oJBL036_sigB_REV_qPCR_1	TGCTGTGGTCAACGGATAAG	RT-qPCR primers
oJBL269_ygxB_qPCR_FOR	CGCAGGAGAATTGGTGAGAA	RT-qPCR primers
oJBL270_ygxB_qPCR_REV	CTGATCCAGGGCCATAAAGAA	RT-qPCR primers
oJBL273_ywzA_qPCR_FOR	CGGAGGAATTATCGGGTCTATG	RT-qPCR primers
oJBL274_ywzA_qPCR_REV	CCGCTGGAATAATGGCAAATC	RT-qPCR primers

### Sheet: plasmids
Name	Comment/purpose	Origin
pminiMAD2	plasmid with temperature sensitive origin of replication for markerless cloning in B. subtilis	Kind gift of Prof. Rich Losick, original work: Patrick and Kearns, 2008.
pJBL031	pminiMAD2 plasmid to swap the barcode at amyE for strains with ectopic insertion there.	this work
pJBL032	pminiMAD2 plasmid to swap the barcode at amyE in wild-type background.	this work
pJBL045	pminiMAD2 plasmid to swap the stop codon of rsbV to UAA.	this work
pJBL051	pminiMAD2 plasmid to swap the stop codon of rsbV to UAG.	this work
pJBL047	pminiMAD2 plasmid to delete sigB.	this work
pJBL014	blank PspankHy cassette integrating at lacA (camR), derived from pDR111	this work
pJBL018	blank Pxyl cassette integrating at amyE (specR), derived from pDR160	this work
pJBL049	blank Pxyl cassette integrating at levB (kanR).	this work
pJBL021	Pxyl-RF2 (without frameshift) at amyE (specR), derived from pDR160	this work
pJBL016	pminiMAD2 plasmid to delete prfB (RF2).	this work
pJBL017	pminiMAD2 plasmid to delete prfA (RF1).	this work
pJBL034	PspankHy-RFP_GFP integrating at lacA (camR), derived from pJBL014	this work
pJBL036	Pxyl-GFP_RFP integrating at amyE (specR), derived from pJBL018	this work
pJBL048	Pxyl-PrmC integrating at levB (kanR)	this work
pJBL054	PspankHy-PrmC integrating at lacA (camR)	this work
pJBL056	pminiMAD2 plasmid to delete prmC (PrmC).	this work
pJBL001	PspankHy-RF1-PrmC-YwkF (prfA operon) integrating at lacA (camR), derived from pDR111.	this work
pJBL059	pminiMAD2 plasmid to delete prfA and prmC from endogenous context.	this work
pJBL066	pminiMAD2 plasmid to delete prmC and ywkF from ectopic cassette expressing the full RF1 operon.	this work
