## Supplementary Data 3 for "Spurious regulatory connections dictate the expression-fitness landscape of translation termination factors"

### Sheet: Supp. Data 3 summary
Sheet	Description
1	Description of strains included in competition experiments, inducer concentration profiled, and strains used for expression quantification (multiplexed RNA-seq) in parallel for experiment E1.
2	Description of strains included in competition experiments, inducer concentration profiled, and strains used for expression quantification (multiplexed RNA-seq) in parallel for experiment E2.
3	Description of strains included in competition experiments, inducer concentration profiled, and strains used for expression quantification (multiplexed RNA-seq) in parallel for experiment E3.

### Sheet: 1. Experiment_E1
Below are the strains included in competition experiment E1 (to profile the RF2 expression dimension). Strains/conditions with quantified expression via multiplexed RNA-seq are identified in column "conditions expression quantified". Inducer concentrations considered in the experiment (corresponding to a different competition pool) are shown on the table on the right.
Strains for competition	Genotype	BC	conditions in competition pool	conditions expression quantification		Inducer conditions profiled
GLB115	WT	CAGTACGC	all	C1, C5, C9		Condition	IPTG (uM)	xylose (% w/v)
GLB418	WT	GGCCTCCC	all			E1_C1	18	0
GLB419	WT	GCTGCCAG	all			E1_C2	18	0.006
GLB420	WT	TTTCTTTT	all			E1_C3	18	0.012
GLB421	WT	ATGTGTGG	all			E1_C4	18	0.018
GLB422	WT	GAGCGACC	all			E1_C5	18	0.025
GLB423	WT	TGCGCTAA	all			E1_C6	18	0.035
GLB424	ΔsigB	AACAAAAA	all	C5		E1_C7	18	0.075
GLB425	ΔsigB	AGAGCACA	all			E1_C8	18	0.165
GLB426	Pxyl-RF2, Phy-PrmC	ATAGCTCT	all	all		E1_C9	18	0.5
GLB427	Pxyl-RF2, Phy-PrmC	CCACGACC	all
GLB428	Pxyl-RF2, Phy-PrmC	TAGAAAGA	all
GLB430	Pxyl-RF2, Phy-PrmC, ΔsigB	CGCCTCGT	all	C1, C5
GLB431	Pxyl-RF2, Phy-PrmC, ΔsigB	AAACTCCT	all
GLB432	Pxyl-RF2, Phy-PrmC, ΔsigB	ACCCGACC	all
GLB433	Pxyl-RF2, Phy-PrmC, ΔsigB	TCTTGGAT	all
GLB434	Pxyl-∅, Phy-∅ (cam, spec)	GTCCACTG	all	C1, C5, C9
GLB435	Pxyl-∅, Phy-∅ (cam, spec)	GACAACTT	all
GLB436	Pxyl-∅, Phy-∅ (cam, spec)	TCCAACCA	all
GLB437	Pxyl-∅, Phy-∅ (cam, spec)	AAACAGAC	all

### Sheet: 2. Experiment_E2
Below are the strains included in competition experiment E2 (to profile the RF1 expression dimension). Strains/conditions with quantified expression via multiplexed RNA-seq are identified in column "conditions expression quantified". Inducer concentrations considered in the experiment (corresponding to a different competition pool) are shown on the table on the right.
Strains for competition	Genotype	BC	conditions in competition pool	conditions expression quantification		Inducer conditions profiled
GLB115	WT	CAGTACGC	all	C1, C5, C9		Condition	IPTG (uM)	xylose (% w/v)
GLB418	WT	GGCCTCCC	all			E2_C1	2	0.04
GLB419	WT	GCTGCCAG	all			E2_C2	6	0.04
GLB420	WT	TTTCTTTT	all			E2_C3	10	0.04
GLB421	WT	ATGTGTGG	all			E2_C4	15	0.04
GLB422	WT	GAGCGACC	all			E2_C5	23	0.04
GLB423	WT	TGCGCTAA	all			E2_C6	30	0.04
GLB424	ΔsigB	AACAAAAA	all			E2_C7	60	0.04
GLB425	ΔsigB	AGAGCACA	all			E2_C8	200	0.04
GLB438	Pxyl-PrmC, Phy-RF1	TAAGTCTC	all	all		E2_C9	1000	0.04
GLB439	Pxyl-PrmC, Phy-RF1	GCACGGGC	all
GLB440	Pxyl-PrmC, Phy-RF1	TTTATGTA	all
GLB441	Pxyl-PrmC, Phy-RF1	ACCGGATA	all
GLB442	Pxyl-PrmC, Phy-RF1, ΔsigB	GCTCGGAC	all	C1, C5, C9
GLB443	Pxyl-PrmC, Phy-RF1, ΔsigB	TCCCCCCG	all
GLB444	Pxyl-PrmC, Phy-RF1, ΔsigB	GCATTTCA	all
GLB445	Pxyl-PrmC, Phy-RF1, ΔsigB	AGCTGGCG	all
GLB446	Pxyl-∅, Phy-∅ (cam, kan)	AGCACCGT	all	C1, C5, C9
GLB447	Pxyl-∅, Phy-∅ (cam, kan)	CGCGTCAC	all
GLB448	Pxyl-∅, Phy-∅ (cam, kan)	CACAGACA	all
GLB449	Pxyl-∅, Phy-∅ (cam, kan)	ACCGACCG	all
E1-g-QC-b001
E1-g-C3-T0
E2-r-C9-b290-1
g-C1-T1
r-C3-b001

### Sheet: 3. Experiment_E3
Below are the strains included in competition experiment E3 (to profile the PrmC expression dimension both at endogenous RF2 level, sub-conditions C, and RF2 over-expression, sub-conditions D). Strains/conditions with quantified expression via multiplexed RNA-seq are identified in column "conditions expression quantified". Inducer concentrations considered in the experiment (corresponding to a di…
Strains for competition	Genotype	BC	conditions in competition pool	conditions expression quantification		Inducer conditions profiled
GLB115	WT	CAGTACGC	all			Condition	IPTG (uM)	xylose (% w/v)
GLB418	WT	GGCCTCCC	all			E3_C1	0	0.035
GLB419	WT	GCTGCCAG	all			E3_C2	8.5	0.035
GLB420	WT	TTTCTTTT	all			E3_C3	18	0.035
GLB421	WT	ATGTGTGG	all			E3_C4	27	0.035
GLB422	WT	GAGCGACC	all			E3_C5	45	0.035
GLB423	WT	TGCGCTAA	all			E3_C6	85	0.035
GLB424	ΔsigB	AACAAAAA	all			E3_C7	500	0.035
GLB425	ΔsigB	AGAGCACA	all
GLB426	Pxyl-RF2, Phy-PrmC	ATAGCTCT	all	all		E3_D1	0	0.5
GLB427	Pxyl-RF2, Phy-PrmC	CCACGACC	all			E3_D2	8.5	0.5
GLB428	Pxyl-RF2, Phy-PrmC	TAGAAAGA	all			E3_D3	18	0.5
GLB429	Pxyl-RF2, Phy-PrmC	GAAGGAGA	all			E3_D4	27	0.5
GLB430	Pxyl-RF2, Phy-PrmC, ΔsigB	CGCCTCGT	all	C1, C3, C7, D1, D4, D7		E3_D5	45	0.5
GLB431	Pxyl-RF2, Phy-PrmC, ΔsigB	AAACTCCT	all			E3_D6	85	0.5
GLB432	Pxyl-RF2, Phy-PrmC, ΔsigB	ACCCGACC	all			E3_D7	500	0.5
GLB433	Pxyl-RF2, Phy-PrmC, ΔsigB	TCTTGGAT	all
GLB434	Pxyl-∅, Phy-∅ (cam, spec)	GTCCACTG	all
GLB435	Pxyl-∅, Phy-∅ (cam, spec)	GACAACTT	all
GLB436	Pxyl-∅, Phy-∅ (cam, spec)	TCCAACCA	all
GLB437	Pxyl-∅, Phy-∅ (cam, spec)	AAACAGAC	all
