## Supplementary Data 5 for "Spurious regulatory connections dictate the expression-fitness landscape of translation termination factors"

### Sheet: Sheet1
Gene names of regulon highlighted in expression comparison plots are listed below, and obtained from SubtiWiki (Zhu and Stülke, NAR, 2018).
Regulon	Gene
SigB	aag
SigB	aldY
SigB	bmr
SigB	bmrR
SigB	bmrU
SigB	bofC
SigB	cdd
SigB	chaA
SigB	clpC
SigB	clpP
SigB	corA
SigB	csbA
SigB	csbB
SigB	csbC
SigB	csbD
SigB	csbX
SigB	ctc
SigB	ctsR
SigB	cypC
SigB	dacC
SigB	dctB
SigB	disA
SigB	dps
SigB	era
SigB	fin
SigB	gabD
SigB	galM
SigB	gsiB
SigB	gspA
SigB	gtaB
SigB	guaD
SigB	hpf
SigB	infB
SigB	iolW
SigB	ipi
SigB	ispD
SigB	ispF
SigB	katE
SigB	katX
SigB	luxS
SigB	mcsA
SigB	mcsB
SigB	menC
SigB	menE
SigB	mgsR
SigB	mhqO
SigB	mhqP
SigB	nadE
SigB	nhaX
SigB	nusA
SigB	ohrB
SigB	opuD
SigB	opuE
SigB	phoP
SigB	phoR
SigB	plsC
SigB	radA
SigB	rbfA
SigB	recO
SigB	rnr
SigB	rpmEB
SigB	rsbR
SigB	rsbRD
SigB	rsbS
SigB	rsbT
SigB	rsbU
SigB	rsbV
SigB	rsbW
SigB	rsbX
SigB	secG
SigB	sigB
SigB	smpB
SigB	sodA
SigB	spo0E
SigB	spoVC
SigB	trxA
SigB	yaaH
SigB	yaaI
SigB	yacL
SigB	ybyB
SigB	ycbP
SigB	ycdF
SigB	ycdG
SigB	yceC
SigB	yceD
SigB	yceE
SigB	yceF
SigB	yceG
SigB	yceH
SigB	yczO
SigB	ydaC
SigB	ydaD
SigB	ydaE
SigB	ydaF
SigB	ydaG
SigB	ydaJ
SigB	ydaK
SigB	ydaL
SigB	ydaM
SigB	ydaN
SigB	ydaP
SigB	ydaS
SigB	ydaT
SigB	ydbD
SigB	ydeC
SigB	ydhK
SigB	ydzE
SigB	yebE
SigB	yebG
SigB	yerD
SigB	yfhD
SigB	yfhE
SigB	yfhF
SigB	yfhK
SigB	yfhL
SigB	yfhM
SigB	yfhO
SigB	yfkD
SigB	yfkH
SigB	yfkI
SigB	yfkJ
SigB	yfkM
SigB	yfkQ
SigB	yfkR
SigB	yfkS
SigB	yfkT
SigB	yflA
SigB	yflB
SigB	yflD
SigB	yflG
SigB	yflH
SigB	yflI
SigB	yflT
SigB	ygxB
SigB	yhcM
SigB	yhdF
SigB	yhdN
SigB	yhxD
SigB	yisP
SigB	yitT
SigB	yjbC
SigB	yjgB
SigB	yjgC
SigB	yjgD
SigB	yjiB
SigB	yjiC
SigB	yjzE
SigB	ykgA
SigB	ykgB
SigB	yktC
SigB	ykuT
SigB	ykzC
SigB	ykzI
SigB	ykzN
SigB	ylxP
SigB	ylxQ
SigB	ylxR
SigB	ylxS
SigB	ymaE
SigB	ymzB
SigB	yoaA
SigB	yocB
SigB	yocK
SigB	yoxB
SigB	yoxC
SigB	ypuB
SigB	ypuD
SigB	yqhB
SigB	yqhP
SigB	yqhQ
SigB	yqjL
SigB	yqzL
SigB	yraA
SigB	ysdB
SigB	ysnF
SigB	ytaB
SigB	ytfP
SigB	ytiB
SigB	ytkC
SigB	ytkK
SigB	ytkL
SigB	ytxG
SigB	ytxH
SigB	ytxJ
SigB	yugU
SigB	yuzA
SigB	yuzH
SigB	yvaK
SigB	yvbG
SigB	yvgN
SigB	yvgO
SigB	yvrE
SigB	ywiE
SigB	ywjA
SigB	ywjB
SigB	ywjC
SigB	ywlB
SigB	ywmE
SigB	ywmF
SigB	ywsA
SigB	ywsB
SigB	ywtG
SigB	ywzA
SigB	yxaA
SigB	yxaB
SigB	yxbG
SigB	yxiS
SigB	yxjI
SigB	yxjJ
SigB	yxkO
SigB	yxnA
SigB	yxzF
SigB	yybO
SigB	yycD
SigB	yydC
SigB	yyzG
SigB	yyzH
Translation	alaS
Translation	argS
Translation	asnC
Translation	aspS
Translation	bipA
Translation	cca
Translation	cpgA
Translation	cshA
Translation	cshB
Translation	cspR
Translation	cysS
Translation	deaD
Translation	defA
Translation	efp
Translation	engA
Translation	era
Translation	fmt
Translation	folD
Translation	frr
Translation	fusA
Translation	gatA
Translation	gatB
Translation	gatC
Translation	gidA
Translation	gltX
Translation	glyQ
Translation	glyS
Translation	hisS
Translation	hisZ
Translation	ileS
Translation	infA
Translation	infB
Translation	infC
Translation	ksgA
Translation	leuS
Translation	lysS
Translation	map
Translation	metS
Translation	miaA
Translation	mifM
Translation	mrnC
Translation	obgE
Translation	pheS
Translation	pheT
Translation	proS
Translation	queA
Translation	queC
Translation	queD
Translation	queE
Translation	queF
Translation	queG
Translation	rbfA
Translation	rbgA
Translation	rimM
Translation	rimO
Translation	rlmB
Translation	rlmCD
Translation	rluB
Translation	rluD
Translation	rnc
Translation	rnmV
Translation	rnpA
Translation	rnz
Translation	rph
Translation	rplA
Translation	rplB
Translation	rplC
Translation	rplD
Translation	rplE
Translation	rplF
Translation	rplI
Translation	rplJ
Translation	rplK
Translation	rplL
Translation	rplM
Translation	rplN
Translation	rplO
Translation	rplP
Translation	rplQ
Translation	rplR
Translation	rplS
Translation	rplT
Translation	rplU
Translation	rplV
Translation	rplW
Translation	rplX
Translation	rpmA
Translation	rpmB
Translation	rpmC
Translation	rpmD
Translation	rpmE
Translation	rpmF
Translation	rpmGA
Translation	rpmH
Translation	rpmI
Translation	rpmJ
Translation	rpsB
Translation	rpsC
Translation	rpsD
Translation	rpsE
Translation	rpsF
Translation	rpsG
Translation	rpsH
Translation	rpsI
Translation	rpsJ
Translation	rpsK
Translation	rpsL
Translation	rpsM
Translation	rpsN
Translation	rpsO
Translation	rpsP
Translation	rpsQ
Translation	rpsR
Translation	rpsS
Translation	rpsT
Translation	rpsU
Translation	rsmG
Translation	serS
Translation	smpB
Translation	spoVC
Translation	tgt
Translation	thdF
Translation	thiI
Translation	thrS
Translation	thrZ
Translation	tilS
Translation	trmB
Translation	trmD
Translation	trmFO
Translation	trmK
Translation	trmU
Translation	trpS
Translation	truA
Translation	truB
Translation	tsaB
Translation	tsaC
Translation	tsaD
Translation	tsaE
Translation	tsf
Translation	tufA
Translation	tyrS
Translation	tyrZ
Translation	valS
Translation	yaaJ
Translation	yabC
Translation	yabO
Translation	yacF
Translation	ydiD
Translation	yfjN
Translation	yfjO
Translation	yflG
Translation	yfmL
Translation	yjbO
Translation	yjcK
Translation	yjdI
Translation	ykrB
Translation	ylbH
Translation	yloM
Translation	yloN
Translation	ylxS
Translation	ymcB
Translation	ynaD
Translation	yoaA
Translation	ypsC
Translation	ypuI
Translation	yqeH
Translation	yqeI
Translation	yqeL
Translation	yqeT
Translation	yqfG
Translation	yrvI
Translation	yrvM
Translation	yrvO
Translation	ysgA
Translation	ysxC
Translation	ytpR
Translation	ytzG
Translation	ywkE
Translation	yydA
Translation	prfA
Translation	prmC
Translation	prfB
SigD	amyX
SigD	cgeC
SigD	cgeD
SigD	cgeE
SigD	cheA
SigD	cheB
SigD	cheC
SigD	cheD
SigD	cheV
SigD	cheW
SigD	cheY
SigD	comFA
SigD	comFB
SigD	comFC
SigD	csrA
SigD	cwlQ
SigD	cwlS
SigD	degR
SigD	dgcW
SigD	divIC
SigD	dltA
SigD	dltB
SigD	dltC
SigD	dltD
SigD	dltE
SigD	epr
SigD	flgB
SigD	flgC
SigD	flgD
SigD	flgE
SigD	flgK
SigD	flgL
SigD	flgM
SigD	flhA
SigD	flhB
SigD	flhF
SigD	flhG
SigD	flhO
SigD	flhP
SigD	fliD
SigD	fliE
SigD	fliF
SigD	fliG
SigD	fliH
SigD	fliI
SigD	fliJ
SigD	fliK
SigD	fliL
SigD	fliM
SigD	fliP
SigD	fliQ
SigD	fliR
SigD	fliS
SigD	fliT
SigD	fliW
SigD	fliY
SigD	fliZ
SigD	hag
SigD	hemAT
SigD	hpf
SigD	lytA
SigD	lytB
SigD	lytC
SigD	lytD
SigD	lytF
SigD	mcpA
SigD	mcpB
SigD	mcpC
SigD	minJ
SigD	motA
SigD	motB
SigD	nfrA
SigD	pgdS
SigD	rnhB
SigD	sigA
SigD	sigD
SigD	smiA
SigD	swrB
SigD	tlpA
SigD	tlpB
SigD	tlpC
SigD	xkdA
SigD	yabM
SigD	yabN
SigD	yabO
SigD	yabP
SigD	yabQ
SigD	yabR
SigD	ybdO
SigD	yfmS
SigD	yfmT
SigD	yjcM
SigD	yjcP
SigD	yjcQ
SigD	yjfB
SigD	ylqG
SigD	ylqH
SigD	ylxF
SigD	yoaH
SigD	yoyG
SigD	yqaR
SigD	yqaS
SigD	yscB
SigD	ytlP
SigD	ytlQ
SigD	ytlR
SigD	yvaQ
SigD	yvbI
SigD	yviE
SigD	yvyC
SigD	yvyF
SigD	yvyG
SigD	ywcH
SigD	ywzH
SigD	yxkC
SigD	yxkH
eps operon	epsA
eps operon	epsB
eps operon	epsC
eps operon	epsD
eps operon	epsE
eps operon	epsF
eps operon	epsG
eps operon	epsH
eps operon	epsI
eps operon	epsJ
eps operon	epsK
eps operon	epsL
eps operon	epsM
eps operon	epsN
eps operon	epsO
lyt operon	lytA
lyt operon	lytB
lyt operon	lytC
lyt operon	lytF
