## Supplementary Data 7 for "Spurious regulatory connections dictate the expression-fitness landscape of translation termination factors"

### Sheet: Supp. Data 7 summary
Sheet	Description
1	Quantification of spiked-in gDNA barcodes across indices for experiment E1 to assess barcode cross-talk.
2	Quantification of spiked-in gDNA barcodes across indices for experiment E2 to assess barcode cross-talk.
3	Quantification of spiked-in gDNA barcodes across indices for experiment E3 to assess barcode cross-talk.
4	Comparison of relative fitness determined from growth curve monoculture ("manual") and competition experiment for subset of conditions where reliable manual was possible.
5	Comparison of relative fitness from pilot experiments with different dilution scenarios (multiple small dilutions vs. few large dilutions) to assess impact of lag induced by dilutions.

### Sheet: 1. Barcode cross-talk E1
	Spike-in configuration for competition experiment E1
	Competition experiment E1										gDNA of unique barcoded strains (not in competition pool) added as spike-in prior to amplicon preparation PCRs to assess barcode readout cross-talk.
	Condition\Time points	T0	T1	T2	T3	T4
	C1	GLB446		GLB448
	C2		GLB448		GLB449
	C3		GLB447			GLB446
	C4	GLB447									GLB446	AGCACCGT
	C5		GLB449		GLB447	GLB448					GLB447	CGCGTCAC
	C6			GLB447	GLB448						GLB448	CACAGACA
	C7	GLB448			GLB446						GLB449	ACCGACCG
	C8		GLB446			GLB449
	C9			GLB449
	blank	GLB449		GLB446		GLB447
	UMI read count corresponding to spiked-in barcodes (highlighted cells correspond to samples with corresponding spiked-in gDNA), non highlighted cells with counts correspond to cross-talk. Read across columns correspond to intra PCR2 pool cross-talk. Count at bottom of each column is the total UMI count for PCR2 index.
	GLB446							GLB448
	Condition\Time points	T0	T1	T2	T3	T4		Condition\Time points	T0	T1	T2	T3	T4
	C1	33650	4	12	16	34		C1	15	61	30661	6	19
	C2	10	9	16	11	38		C2	10	33057	10	11	7
	C3	14	47	4	90	48320		C3	15	28	6	5	18
	C4	76	27	18	20	31		C4	21	32	26	17	52
	C5	15	25	24	58	39		C5	21	28	14	91	46402
	C6	24	22	38	19	25		C6	27	27	28	18320	31
	C7	23	130	15	31096	45		C7	29941	26	12	15	25
	C8	23	32270	28	38	36		C8	47	27	16	11	34
	C9	22	31	28	21	26		C9	22	27	26	10	30
	Blank	15	1	32558	1	79		Blank	6	5	17	2	11
		6000452	6915623	6589046	4933788	8671018			6000452	6915623	6589046	4933788	8671018
	GLB447							GLB449
	Condition\Time points	T0	T1	T2	T3	T4		Condition\Time points	T0	T1	T2	T3	T4
	C1	27	25	9	16	18		C1	19	13	10	78	13
	C2	16	15	12	11	22		C2	23	11	4	37482	9
	C3	15	32173	2	10	47		C3	13	5	9	20	4
	C4	38135	30	19	38	28		C4	24	49	18	24	19
	C5	30	30	34	29810	29		C5	24	31954	22	35	23
	C6	43	22	18432	21	28		C6	40	26	15	29	23
	C7	22	33	13	31	27		C7	29	23	19	22	146
	C8	22	38	17	18	23		C8	17	13	41	82	34392
	C9	26	32	18	17	31		C9	25	14	20071	19	31
	Blank	7	7	15	70	41090		Blank	38705	4	1	7	7
		6000452	6915623	6589046	4933788	8671018			6000452	6915623	6589046	4933788	8671018

### Sheet: 2. Barcode cross-talk E2
	Spike-in configuration for competition experiment E2
	Competition experiment E2										gDNA of unique barcoded strains (not in competition pool) added as spike-in prior to amplicon preparation PCRs to assess barcode readout cross-talk.
	Condition\Time points	T0	T1	T2	T3	T4
	C1	GLB434
	C2		GLB435
	C3			GLB436
	C4				GLB437						GLB434	GTCCACTG
	C5	GLB435				GLB437					GLB435	GACAACTT
	C6		GLB436								GLB436	TCCAACCA
	C7			GLB437							GLB437	AAACAGAC
	C8				GLB434
	C9					GLB435
	UMI read count corresponding to spiked-in barcodes (highlighted cells correspond to samples with corresponding spiked-in gDNA), non highlighted cells with counts correspond to cross-talk. Read across columns correspond to intra PCR2 pool cross-talk. Count at bottom of each column is the total UMI count for PCR2 index.
	GLB434							GLB435
	Condition\Time points	T0	T1	T2	T3	T4		Condition\Time points	T0	T1	T2	T3	T4
	C1	33039	3	1	2	27		C1	1	20	0	0	1
	C2	6	0	0	0	2		C2	2	12524	3	0	13
	C3	1	0	1	0	4		C3	1	2	0	0	0
	C4	10	0	0	0	1		C4	25	2	1	0	4
	C5	11	1	0	1	2		C5	16020	6	1	1	21
	C6	7	0	1	0	0		C6	7	0	0	0	6
	C7	7	0	0	9	1		C7	4	4	0	1	4
	C8	8	0	0	1921	3		C8	4	1	0	0	14
	C9	5	0	0	0	0		C9	4	0	0	2	8917
		3839278	2100233	3233032	3445936	3655402			3839278	2100233	3233032	3445936	3655402
	GLB436							GLB437
	Condition\Time points	T0	T1	T2	T3	T4		Condition\Time points	T0	T1	T2	T3	T4
	C1	0	0	8	0	0		C1	0	0	0	0	1
	C2	0	0	10	0	1		C2	0	0	2	1	0
	C3	0	1	20686	0	17		C3	0	0	2	0	1
	C4	0	1	3	0	0		C4	0	0	3	10130	20
	C5	0	2	3	0	0		C5	0	0	0	3	8978
	C6	0	421	3	0	0		C6	0	0	2	4	6
	C7	0	0	2	0	0		C7	0	0	6147	0	13
	C8	0	0	7	0	0		C8	0	0	3	0	1
	C9	0	0	2	0	0		C9	0	0	1	3	1
		3839278	2100233	3233032	3445936	3655402			3839278	2100233	3233032	3445936	3655402

### Sheet: 3. Barcode cross-talk E3
	Spike-in configuration for competition experiment E3
	Competition experiment E3														gDNA of unique barcoded strains (not in competition pool) added as spike-in prior to amplicon preparation PCRs to assess barcode readout cross-talk.
	Time points\Conditions	1	2	3	4	5	6	7
	C, T0	GLB446				GLB447
	C, T1		GLB448
	C, T2			GLB446
	C, T3				GLB447										GLB446	AGCACCGT
	C, T4						GLB449								GLB447	CGCGTCAC
	D, T0	GLB447													GLB448	CACAGACA
	D, T1		GLB449												GLB449	ACCGACCG
	D, T2			GLB448
	D, T3				GLB449		GLB448
	D, T4	∅ (no sample)				GLB446
	UMI read count corresponding to spiked-in barcodes (highlighted cells correspond to samples with corresponding spiked-in gDNA), non highlighted cells with counts correspond to cross-talk. Read across columns correspond to intra PCR2 pool cross-talk. Count at bottom of each column is the total UMI count for PCR2 index.
		GLB446									GLB447
	Time points\Conditions	1	2	3	4	5	6	7		Time points\Conditions	1	2	3	4	5	6	7
	C, T0	27530	0	4	0	37	0	0		C, T0	20	0	0	0	26716	1	1
	C, T1	12	0	22	0	4	0	0		C, T1	2	0	0	5	0	0	0
	C, T2	4	0	18012	1	2	0	0		C, T2	3	0	7	5	4	0	0
	C, T3	6	1	12	12	3	0	1		C, T3	4	0	0	10172	2	1	0
	C, T4	4	0	7	0	14	1	0		C, T4	32	0	0	2	7	0	0
	D, T0	55	0	7	1	12	0	0		D, T0	33673	4	0	2	2	0	0
	D, T1	5	0	1	0	8	0	0		D, T1	11	0	0	2	11	0	1
	D, T2	2	0	3	0	12	1	0		D, T2	2	1	1	3	4	0	0
	D, T3	6	0	8	1	25	0	0		D, T3	4	0	1	3	7	0	0
	D, T4	3	0	8	1	19047	1	0		D, T4	7	0	0	4	17	0	0
		5922878	6661504	4902283	3759905	7565982	7947585	3938987			5922878	6661504	4902283	3759905	7565982	7947585	3938987
		GLB448									GLB449
	Time points\Conditions	1	2	3	4	5	6	7		Time points\Conditions	1	2	3	4	5	6	7
	C, T0	0	14	4	0	0	2	0		C, T0	5	3	0	4	0	11	0
	C, T1	1	33507	2	0	0	5	0		C, T1	0	5	0	1	1	6	0
	C, T2	1	7	3	1	0	0	0		C, T2	4	6	0	1	0	11	0
	C, T3	0	2	3	0	0	2	0		C, T3	1	1	0	0	0	7	0
	C, T4	0	6	6	0	0	6	0		C, T4	0	17	0	3	0	48470	11
	D, T0	4	11	1	0	0	5	1		D, T0	1	56	1	7	0	17	0
	D, T1	1	4	3	0	0	3	0		D, T1	0	27810	0	4	1	17	0
	D, T2	0	2	13318	1	0	58	1		D, T2	0	6	0	64	0	13	0
	D, T3	0	4	6	1	2	17130	6		D, T3	4	7	0	19998	0	10	1
	D, T4	0	3	3	0	0	6	0		D, T4	2	5	1	7	1	12	0
		5922878	6661504	4902283	3759905	7565982	7947585	3938987			5922878	6661504	4902283	3759905	7565982	7947585	3938987

### Sheet: 4. Accuracy fitness measurement
Comparison of s values measured from pooled competition experiment and direct growth curves in monocultures (experiment performed on the same medium on the same day). s from the growht curve was obtained by first obtaining the doubling time by fitting line on log transformed OD, and then computed as t_WT/t_mut -1, where t_WT = 21 +/- 1 min. The error bounds (s_min to s_max) were determined from t…
		derived from growth curve			from competition experiments
Strain	Condition	s	s_min	s_max	s	s_min	s_max
GLB438	E2_C1	-0.326923	-0.261745	-0.369085	-0.318	-0.324	-0.311
GLB442	E2_C1	-0.376855	-0.323077	-0.421965	-0.326	-0.338	-0.305
GLB426	E3_C7	-0.149798	-0.047619	-0.215686	-0.2561	-0.2578	-0.2504
GLB426	E3_D6	-0.102564	-0.0134529	-0.209486	-0.1764	-0.1815	-0.1725
GLB426	E3_D7	-0.265734	-0.214286	-0.322034	-0.2961	-0.3052	-0.2901

### Sheet: 5. Impact lag phase on fitness
Comparison of relative fitness to WT with RF inducible strain GLB452 vs. WT (RF2 under Pxyl promoter, full RF1 operon (prfA-prmC-ywkF) under PspankHy promoter) and other control strains (blank expression cassettes) in pilot competition experiments using two dilution scenarios (8 small dilutions [scenario S], and 4 large dilutions [scenario L], with the same total number of sampling and generation…
Stains comparison	Condition ID	IPTG (μM)	xylose (% w/v)	s_S	s_S min	s_S max	s_L	s_L min	s_L max
GLB452 vs. GLB115	pilot_A	10	0.035	-0.01	-0.011	-0.007	-0.019	-0.021	-0.018
GLB452 vs. GLB115	pilot_B	10	0	-0.28	-0.3	-0.25	-0.29	-0.33	-0.27
GLB452 vs. GLB115	pilot_C	25	0	-0.04	-0.041	-0.038	-0.046	-0.048	-0.045
GLB452 vs. GLB115	pilot_D	500	0.5	-0.069	-0.069	-0.07	-0.07	-0.069	-0.071
GLB452 vs. GLB115	pilot_E	10	0.5	-0.199	-0.207	-0.196	-0.192	-0.197	-0.187
GLB452 vs. GLB115	pilot_F	15	0.035	0.007	0.005	0.009	0.002	0	0.005
GLB452 vs. GLB115	pilot_G	25	0.035	-0.004	-0.012	0.007	0.001	-0.001	0.002
GLB452 vs. GLB115	pilot_H	25	0.015	-0.007	-0.01	-0.002	-0.007	-0.008	-0.004
GLB452 vs. GLB115	pilot_I	500	0	-0.106	-0.101	-0.111	-0.098	-0.102	-0.094
Details of indices used for the rounds of PCR for amplicon generation from the pilot competition experiments for demultiplexing of raw data. Different PCR indices correspond to different times: 0 is the (common) start time sample; S2, S4, S6, S8 correspond to the small dilution protocol sampling points (e.g., S4 is the sampling at the fourth transfer of the protocol with multiple small dilutions)…
PCR1 index\conditions	pilot_A	pilot_B	pilot_C	pilot_D	pilot_E	pilot_F	pilot_G	pilot_H	pilot_I
atcg	0	0	0	0	0	0	0	0	0
cgat	S2	S2	S2	S2	S2	S2	S2	S2	S2		Strains in pool	Strain barcode
tcag	S4	S4	S4	S4	S4	S4	S4	S4	S4		GLB115	CAGTACGC
gagc	S6	S6	S6	S6	S6	S6	S6	S6	S6		GLB452	ATAGCTCT
caca	S8	S8	S8	S8	S8	S8	S8	S8	S8		GLB434	GTCCACTG
gtaa	L1	L1	L1	L1	L1	L1	L1	L1	L1		GLB435	GACAACTT
ggct	L2	L2	L2	L2	L2	L2	L2	L2	L2
tgga	L3	L3	L3	L3	L3	L3	L3	L3	L3
tttc	L4	L4	L4	L4	L4	L4	L4	L4	L4
PCR2 index	AAACTG	GAACGC	GTTCTA	CGTAAA	ACGCGA	CGCGGG	AGTACA	CCCTTC	AAACTG
	181116Li				181211Li
