## Supplementary Data 8 for "Spurious regulatory connections dictate the expression-fitness landscape of translation termination factors"

### Sheet: Supp. Data 8 summary
Sheet	Description
1	Summary of qPCR data for rsbV stop variant switch experiments
2	Summary of qPCR data for testing rsbV UAA functionality (ethanol stress treatment)
3	Summary of qPCR data for assessing basal RF2 expression with the additional of a second xylR gene copy, and impact on sigB activation of higher knockdown of RF2.

### Sheet: 1. rsbV stop codon swapping
	RT-qPCR data for the stop codon switching experiment. Signal to gene gyrA (unaffected by the RF perturbations) was used for normalization. From the Ct value obtained for each sample, what is reported below is the relative abundance of mRNA for the gene of interest normalized to the mRNA of gyrA, e.g., prfA/gyrA := 2^(-Ct_prfA)/(2^(-Ct_gyrA)). See Methods for additional details. Wild-type data for…
	2019-04-25
	Strain information			Inducers						Fold-change to WT
	Strain ID	RF genotype	rsbV stop	IPTG (uM)	xylose (% v/w)	prfB/gyrA	sigB/gyrA	ygxB/gyrA	ywzA/gyrA	prfB/gyrA	sigB/gyrA	ygxB/gyrA	ywzA/gyrA
	GLB115	WT	UGA	25	0	0.803851	0.274523	0.0128984	0.0165541
	GLB115	WT	UGA	25	0.5	0.93088	0.451668	0.0181151	0.0380314
	GLB452	RF inducible	UGA	25	0	0.0571145	0.878633	0.192999	0.293209	0.0658482	2.41984	12.4462	10.7431
	GLB452	RF inducible	UGA	25	0.035	0.277392	0.327598	0.00947495	0.0111511	0.31981	0.902238	0.611022	0.408575
	GLB453	RF inducible	UAA	25	0	0.0547879	0.315709	0.00952983	0.0156611	0.0631658	0.869493	0.614562	0.573821
	GLB453	RF inducible	UAA	25	0.035	0.278034	0.408007	0.00893283	0.0133532	0.32055	1.12369	0.576062	0.48926
	2019-06-24
	Strain information			Inducers							FC relative to WT
	strain ID	RF genotype	rsbV stop	IPTG (uM)	xylose (% v/w)	prfA/gyrA	prfB/gyrA	sigB/gyrA	ygxB/gyrA	ywzA/gyrA	prfA/gyrA	prfB/gyrA	sigB/gyrA	ygxB/gyrA	ywzA/gyrA
	GLB115	WT	UGA	25	0.035	0.600124	0.733736	0.301452	0.0082962	0.019915
	GLB450	WT	UAA	25	0.035	0.587774	0.747425	0.258219	0.00566647	0.0138241	0.97942	1.01866	0.856584	0.68302	0.694157
	GLB451	WT	UAG	25	0.035	0.590496	0.716978	0.371989	0.0187539	0.0532897	0.983957	0.97716	1.23399	2.26054	2.67586
	GLB452	RF inducible	UGA	25	0	0.602904	0.046714	1.10701	0.105599	0.323836	1.00463	0.063666	3.67226	12.7286	16.2609
	GLB452	RF inducible	UGA	25	0.035	0.540862	0.331405	0.276114	0.00810672	0.018157	0.90125	0.451668	0.915945	0.97716	0.911722
	GLB452	RF inducible	UGA	6	0.035	0.092355	0.764895	0.289172	0.00546082	0.0149194	0.153893	1.04247	0.959264	0.658231	0.749154
	GLB453	RF inducible	UAA	25	0	0.554785	0.0447077	0.256435	0.00631647	0.0130482	0.92445	0.0609316	0.850667	0.761368	0.655197
	GLB453	RF inducible	UAA	25	0.035	0.558644	0.361817	0.273573	0.00434428	0.0116247	0.93088	0.493116	0.907519	0.523647	0.583714
	GLB453	RF inducible	UAA	6	0.035	0.0750155	0.784584	0.365177	0.00744248	0.0292923	0.125	1.0693	1.21139	0.897095	1.47087
	GLB454	RF inducible	UAG	25	0	0.747425	0.0483614	0.261824	0.00929068	0.0162134	1.24545	0.0659112	0.868541	1.11987	0.814131
	GLB454	RF inducible	UAG	25	0.035	0.515246	0.254664	0.317905	0.0120346	0.0263388	0.858565	0.347078	1.05458	1.45062	1.32256
	GLB454	RF inducible	UAG	6	0.035	0.0969465	0.705475	2.05148	1.07177	8.13044	0.161544	0.961483	6.80534	129.188	408.257
	2019-06-30
	Strain information			Inducers							FC relative to WT
	strain ID	RF genotype	rsbV stop	IPTG (uM)	xylose (% v/w)	prfA/gyrA	prfB/gyrA	sigB/gyrA	ygxB/gyrA	ywzA/gyrA	prfA/gyrA	prfB/gyrA	sigB/gyrA	ygxB/gyrA	ywzA/gyrA
	GLB115	WT	UGA	25	0.035	0.577009	0.933033	0.547147	0.0315402	0.0556812
	GLB450	WT	UAA	25	0.035	0.573024	0.808508	0.461158	0.0167852	0.0285572	0.993092	0.866537	0.842842	0.532185	0.512871
	GLB451	WT	UAG	25	0.035	0.565135	0.827406	0.673617	0.0811462	0.115023	0.97942	0.886791	1.23114	2.57279	2.06575
	GLB452	RF inducible	UGA	25	0	0.83702	0.0698304	1.17283	0.146604	0.323088	1.45062	0.0748424	2.14355	4.64818	5.80247
	GLB452	RF inducible	UGA	25	0.035	0.897095	0.274841	0.571701	0.0266448	0.0682355	1.55473	0.294567	1.04488	0.844791	1.22547
	GLB452	RF inducible	UGA	6	0.035	0.0734717	0.689362	0.4954	0.0147822	0.0476956	0.127332	0.73884	0.905425	0.468677	0.856584
	GLB453	RF inducible	UAA	25	0	0.797377	0.0620683	0.540862	0.0165924	0.0372487	1.38191	0.0665231	0.988514	0.526072	0.668964
	GLB453	RF inducible	UAA	25	0.035	0.858565	0.300756	0.593231	0.0137286	0.0417137	1.48796	0.322343	1.08423	0.435275	0.749154
	GLB453	RF inducible	UAA	6	0.035	0.082089	0.607097	0.444421	0.0107713	0.0333385	0.142266	0.650671	0.812252	0.34151	0.598739
	GLB454	RF inducible	UAG	25	0	0.773782	0.0625	0.529732	0.0539089	0.0890031	1.34102	0.0669858	0.968171	1.70921	1.59844
	GLB454	RF inducible	UAG	25	0.035	0.968171	0.269184	0.771997	0.085575	0.106826	1.67791	0.288505	1.41095	2.71321	1.91853
	GLB454	RF inducible	UAG	6	0.035	0.105355	0.391387	1.70133	0.51883	0.650671	0.182588	0.419478	3.10947	16.4498	11.6857
	The panel below collates the data (from above) for the fold-change induction of the reporter genes across replicates, shown in Fig. 5.
			rsbV stop	Fold change of reporter mRNA levels						log 2 fold change						MEAN	STD of mean
	RF inducible	RF2 knockdown	UGA	12.4462	10.7431	12.7286	16.2609	4.64818	5.80247	3.63763	3.42534	3.67	4.02333	2.21667	2.53667	3.25161	0.29052
			UAA	0.614562	0.573821	0.761368	0.655197			-0.702371	-0.801327	-0.393333	-0.61			-0.626758	0.087063
			UAG	1.70921	1.59844	1.11987	0.814131			0.773333	0.676667	0.163333	-0.296667			0.329167	0.247859
		WT RF levels	UGA	0.611022	0.408575	0.97716	0.911722	0.844791	1.22547	-0.710704	-1.29133	-0.0333333	-0.133333	-0.243333	0.293333	-0.353116	0.230118
			UAA	0.576062	0.48926	0.523647	0.583714	0.435275	0.749154	-0.795704	-1.03133	-0.933333	-0.776667	-1.2	-0.416667	-0.85895	0.133781
			UAG	1.45062	1.32256	2.71321	1.91853			0.536667	0.403333	1.44	0.94			0.83	0.233147
		RF1/PrmC down	UGA	0.658231	0.749154	0.468677	0.856584			-0.603333	-0.416667	-1.09333	-0.223333			-0.584167	0.186609
			UAA	0.897095	1.47087	0.34151	0.598739			-0.156667	0.556667	-1.55	-0.74			-0.4725	0.446421
			UAG	129.188	408.257	16.4498	11.6857			7.01333	8.67333	4.04	3.54667			5.81833	1.22141
	WT	unaffected	UAA	0.532185	0.512871	0.68302	0.694157			-0.91	-0.963333	-0.55	-0.526667			-0.7375	0.115601
		unaffected	UAG	2.26054	2.67586	2.57279	2.06575			1.17667	1.42	1.36333	1.04667			1.25167	0.0858563

### Sheet: 2. rsbV UAA variant ethanol 
	RT-qPCR data for the ethanol stress experiment with the rsbV UAA allele, which is not responsive to RF1/PrmC or RF2 knockdown. From the Ct value obtained for each sample, what is reported below is the relative abundance of mRNA for the gene of interest normalized to the mRNA of gyrA (constitutive expression), e.g., prfB/gyrA := 2^(-Ct_prfB)/(2^(-Ct_gyrA)). See Methods for additional details.
									Fold-change relative to WT before stress
	Strain	RF genotype	rsbV stop	Stress	prfB/gyrA	sigB/gyrA	ygxB/gyrA	ywzA/gyrA	prfB/gyrA	sigB/gyrA	ygxB/gyrA	ywzA/gyrA
	GLB115	WT	UGA	before	0.888843	0.139339	0.001148	0.00471019
	GLB450	WT	UAA	before	0.876606	0.231112	0.00515433	0.00620079	0.986233	1.65864	4.48985	1.31646
	GLB115	WT	UGA	5 min, 4% v/v EtOH	0.952638	7.90811	0.604299	2.35653	1.07177	56.7546	526.394	500.306
	GLB450	WT	UAA	5 min, 4% v/v EtOH	0.838956	8.26301	0.601513	3.06666	0.943874	59.3016	523.967	651.069

### Sheet: 3. two xylR copies RF2 ind.
	Signal to gene gyrA (unaffected by the RF perturbations) was used for normalization. From the Ct value obtained for each sample, what is reported below is the relative abundance of mRNA for the gene of interest normalized to the mRNA of gyrA, e.g., prfB/gyrA := 2^(-Ct_prfB)/(2^(-Ct_gyrA)). See Methods for additional details. Wild-type data for each experiment was used to get a fold-change differe…
	2019-04-10
				Inducers		Relative mRNA level				Fold-change from WT
	Strain	Genotype information	rsbV stop	IPTG (uM)	xylose (% w/v)	prfB/gyrA	sigB/gyrA	ywzA/gyrA	ygxB/gyrA	prfB/gyrA	sigB/gyrA	ywzA/gyrA	ygxB/gyrA
	GLB115	WT	UGA	25	0.035	0.694157	0.480742	0.0405731	0.0176197
	GLB452	PpsankHy-(RF1-PrmC-YwkF) (camR), Pxyl-RF2* (specR), endogenous prfA and prfB deleted	UGA	25	0.035	0.283876	0.358489	0.0114646	0.010574	0.408951	0.7457	0.282567	0.600124
	GLB560	PpsankHy-(RF1-PrmC-YwkF) (camR), Pxyl-RF2* (specR), Pxyl-∅ (kanR), endogenous prfA and prfB deleted	UGA	25	0.035	0.128812	0.427304	0.0256778	0.0137286	0.185565	0.888843	0.632878	0.779165
	2019-04-21
				Inducers		Relative mRNA level				Fold-change from WT
	Strain ID	Genotype information	rsbV stop	IPTG (uM)	xylose (% w/v)	prfB/gyrA	sigB/gyrA	ygxB/gyrA	ywzA/gyrA	prfB/gyrA	sigB/gyrA	ygxB/gyrA	ywzA/gyrA
	GLB115	WT	UGA	25	0	0.797377	0.410845	0.00952983	0.0143779
	GLB560	PpsankHy-(RF1-PrmC-YwkF) (camR), Pxyl-RF2* (specR), Pxyl-∅ (kanR), endogenous prfA and prfB deleted	UGA	25	0	0.0285572	2.11893	0.302848	0.491978	0.0360415	5.0979	32.2929	33.0322
	GLB560	PpsankHy-(RF1-PrmC-YwkF) (camR), Pxyl-RF2* (specR), Pxyl-∅ (kanR), endogenous prfA and prfB deleted	UGA	25	0.035	0.129408	0.385108	0.00893283	0.0123444	0.163323	0.926526	0.952513	0.828822
