## Supplementary Data 9 for "Spurious regulatory connections dictate the expression-fitness landscape of translation termination factors"

### Sheet: Sheet1
Details of bioinformatic hits (details in Methods) for homologous sigB operons from identified in the RefSeq reference and representative genomes. RefSeq GCF identifiers, unique protein identifiers for homologs, corresponding queries (B. subtilis' RsbV, RsbW, or SigB proteins), start and end of the annotated positions in the respective chromosome, strand, and percent amino acid identity to the qu…
Species	Protein ID	Query	Chromosomal position start	Chromosomal position end	Strand	Percent Identity to query
GCF_001629705.1	WP_066390805.1	RsbV_Bsubtilis	221910	222242	1	43
GCF_001629705.1	WP_066390806.1	RsbW_Bsubtilis	222239	222724	1	55.6
GCF_001629705.1	WP_066390807.1	sigB_Bsubtilis	222690	223481	1	65.7
GCF_000196035.1	NP_464419.1	RsbV_Bsubtilis	929892	930236	1	53.9
GCF_000196035.1	NP_464420.1	RsbW_Bsubtilis	930220	930693	1	48.7
GCF_000196035.1	NP_464421.1	sigB_Bsubtilis	930671	931450	1	67.2
GCF_001559115.2	WP_002481749.1	RsbV_Bsubtilis	396447	396773	1	41.5
GCF_001559115.2	WP_023016096.1	RsbW_Bsubtilis	396775	397254	1	52.2
GCF_001559115.2	WP_002481747.1	sigB_Bsubtilis	397229	397999	1	60.5
GCF_001618885.1	WP_015900817.1	RsbV_Bsubtilis	2562484	2562810	1	40.6
GCF_001618885.1	WP_047133045.1	RsbW_Bsubtilis	2562812	2563291	1	56
GCF_001618885.1	WP_047133044.1	sigB_Bsubtilis	2563266	2564036	1	58.9
GCF_001028645.1	WP_002435753.1	RsbV_Bsubtilis	1295389	1295715	0	44.3
GCF_001028645.1	WP_002435518.1	RsbW_Bsubtilis	1294908	1295387	0	52.9
GCF_001028645.1	WP_002435824.1	sigB_Bsubtilis	1294163	1294933	0	59.7
GCF_000007645.1	NP_765225.1	RsbV_Bsubtilis	1729007	1729333	0	45.3
GCF_000007645.1	NP_765224.1	RsbW_Bsubtilis	1728526	1729005	0	53.5
GCF_000007645.1	NP_765223.1	sigB_Bsubtilis	1727781	1728551	0	59.3
GCF_000013425.1	YP_500778.1	RsbV_Bsubtilis	2133155	2133481	0	42.5
GCF_000013425.1	YP_500777.1	RsbW_Bsubtilis	2132674	2133183	0	56.1
GCF_000013425.1	YP_500776.1	sigB_Bsubtilis	2131929	2132699	0	59.3
GCF_000009865.1	WP_011275274.1	RsbV_Bsubtilis	966239	966565	1	43.4
GCF_000009865.1	WP_011275275.1	RsbW_Bsubtilis	966567	967046	1	55.8
GCF_000009865.1	WP_011275276.1	sigB_Bsubtilis	967021	967791	1	58.9
GCF_000025085.1	WP_002461190.1	RsbV_Bsubtilis	1007058	1007384	1	47.2
GCF_000025085.1	WP_012990787.1	RsbW_Bsubtilis	1007386	1007865	1	54.4
GCF_000025085.1	WP_002461188.1	sigB_Bsubtilis	1007840	1008610	1	59.3
GCF_000332735.1	WP_002466754.1	RsbV_Bsubtilis	851994	852320	1	45.3
GCF_000332735.1	WP_002466768.1	RsbW_Bsubtilis	852322	852801	1	53.3
GCF_000332735.1	WP_002451621.1	sigB_Bsubtilis	852776	853546	1	60.1
GCF_002208805.2	WP_070504622.1	RsbV_Bsubtilis	911509	911835	0	43.4
GCF_002208805.2	WP_088606358.1	RsbW_Bsubtilis	911028	911537	0	53
GCF_002208805.2	WP_002471113.1	sigB_Bsubtilis	910283	911053	0	59.3
GCF_000706685.1	WP_029377954.1	RsbV_Bsubtilis	1550375	1550701	0	44.3
GCF_000706685.1	WP_029377953.1	RsbW_Bsubtilis	1549891	1550373	0	54.4
GCF_000706685.1	WP_038678880.1	sigB_Bsubtilis	1549146	1549916	0	58.1
GCF_001902315.1	WP_046837770.1	RsbV_Bsubtilis	81998	82324	1	44.3
GCF_001902315.1	WP_069822703.1	RsbW_Bsubtilis	82326	82808	1	53.2
GCF_001902315.1	WP_073504050.1	sigB_Bsubtilis	82783	83553	1	59.7
GCF_001432245.1	WP_002511417.1	RsbV_Bsubtilis	1842642	1842968	0	46.2
GCF_001432245.1	WP_002507113.1	RsbW_Bsubtilis	1842158	1842640	0	53.2
GCF_001432245.1	WP_002507114.1	sigB_Bsubtilis	1841413	1842183	0	58.5
GCF_002101335.1	WP_085236708.1	RsbV_Bsubtilis	469728	470054	0	40.6
GCF_002101335.1	WP_085238401.1	RsbW_Bsubtilis	469244	469723	0	53.3
GCF_002101335.1	WP_085236706.1	sigB_Bsubtilis	468499	469269	0	60.5
GCF_000185885.1	WP_014613381.1	RsbV_Bsubtilis	1813778	1814104	0	39.6
GCF_000185885.1	WP_041614876.1	RsbW_Bsubtilis	1813299	1813778	0	53
GCF_000185885.1	WP_015729428.1	sigB_Bsubtilis	1812554	1813324	0	60.1
GCF_000816085.1	WP_039644676.1	RsbV_Bsubtilis	841879	842205	1	38.7
GCF_000816085.1	WP_039644678.1	RsbW_Bsubtilis	842208	842687	1	53
GCF_000816085.1	WP_039644680.1	sigB_Bsubtilis	842662	843432	1	61.3
GCF_002209165.2	WP_025904513.1	RsbV_Bsubtilis	597930	598253	1	44.3
GCF_002209165.2	WP_025904514.1	RsbW_Bsubtilis	598258	598734	1	55.4
GCF_002209165.2	WP_088592232.1	sigB_Bsubtilis	598709	599479	1	60.5
GCF_002119805.1	WP_086043353.1	RsbV_Bsubtilis	2035357	2035680	0	44.9
GCF_002119805.1	WP_086043352.1	RsbW_Bsubtilis	2034909	2035352	0	57.3
GCF_002119805.1	WP_086043351.1	sigB_Bsubtilis	2034137	2034904	0	62.7
GCF_001005905.1	WP_046790942.1	RsbV_Bsubtilis	2256801	2257127	0	47.2
GCF_001005905.1	WP_046790941.1	RsbW_Bsubtilis	2256323	2256799	0	60.1
GCF_001005905.1	WP_046790940.1	sigB_Bsubtilis	2255572	2256348	0	60.2
GCF_001989575.1	WP_077139818.1	RsbV_Bsubtilis	282567	282902	1	46.2
GCF_001989575.1	WP_077139819.1	RsbW_Bsubtilis	282895	283389	1	52.6
GCF_001989575.1	WP_077139820.1	sigB_Bsubtilis	283349	284131	1	61.6
GCF_000724775.3	WP_036121014.1	RsbV_Bsubtilis	541758	542090	1	40.8
GCF_000724775.3	WP_008177047.1	RsbW_Bsubtilis	542090	542560	1	55.8
GCF_000724775.3	WP_025114282.1	sigB_Bsubtilis	542538	543323	1	60.9
GCF_001586195.1	WP_008405773.1	RsbV_Bsubtilis	3396574	3396906	0	47.7
GCF_001586195.1	WP_014822539.1	RsbW_Bsubtilis	3396104	3396574	0	59.4
GCF_001586195.1	WP_008405769.1	sigB_Bsubtilis	3395341	3396126	0	59.4
GCF_001617605.1	WP_066790269.1	RsbV_Bsubtilis	2527535	2527876	0	46.2
GCF_001617605.1	WP_066790267.1	RsbW_Bsubtilis	2527078	2527548	0	54
GCF_001617605.1	WP_066790265.1	sigB_Bsubtilis	2526321	2527100	0	60.2
GCF_000818095.1	WP_039807358.1	RsbV_Bsubtilis	732678	733013	1	56.2
GCF_000818095.1	WP_039807360.1	RsbW_Bsubtilis	733010	733483	1	63.2
GCF_000818095.1	WP_039807362.1	sigB_Bsubtilis	733461	734255	1	70.9
GCF_001465835.2	WP_058386373.1	RsbV_Bsubtilis	1236362	1236691	0	52.8
GCF_001465835.2	WP_058386372.1	RsbW_Bsubtilis	1235890	1236360	0	57.1
GCF_001465835.2	WP_058386371.1	sigB_Bsubtilis	1235130	1235912	0	65.7
GCF_001687565.2	WP_006830182.1	RsbV_Bsubtilis	555154	555483	1	55.6
GCF_001687565.2	WP_006830181.1	RsbW_Bsubtilis	555485	555955	1	56.5
GCF_001687565.2	WP_006830180.1	sigB_Bsubtilis	555933	556715	1	66.5
GCF_001465795.2	WP_058381771.1	RsbV_Bsubtilis	224876	225208	1	55.3
GCF_001465795.2	WP_058381770.1	RsbW_Bsubtilis	225211	225681	1	57.8
GCF_001465795.2	WP_058381769.1	sigB_Bsubtilis	225659	226441	1	66.9
GCF_001999905.1	WP_077588018.1	RsbV_Bsubtilis	507024	507353	1	50
GCF_001999905.1	WP_077588019.1	RsbW_Bsubtilis	507356	507826	1	58.5
GCF_001999905.1	WP_077588020.1	sigB_Bsubtilis	507804	508586	1	65.4
GCF_001590685.1	WP_067213812.1	RsbV_Bsubtilis	542097	542438	1	47.6
GCF_001590685.1	WP_067205326.1	RsbW_Bsubtilis	542425	542904	1	62.3
GCF_001590685.1	WP_082786790.1	sigB_Bsubtilis	542879	543724	1	63.6
GCF_001753205.1	WP_075529209.1	RsbV_Bsubtilis	594180	594521	1	41.7
GCF_001753205.1	WP_075526788.1	RsbW_Bsubtilis	594508	594975	1	59.2
GCF_001753205.1	WP_075526789.1	sigB_Bsubtilis	594953	595741	1	63.2
GCF_002082015.1	WP_083034136.1	RsbV_Bsubtilis	1562729	1563070	0	48.1
GCF_002082015.1	WP_083034135.1	RsbW_Bsubtilis	1562269	1562742	0	62
GCF_002082015.1	WP_029054715.1	sigB_Bsubtilis	1561509	1562294	0	61.3
GCF_002024265.1	WP_025910611.1	RsbV_Bsubtilis	3898533	3898865	0	54.1
GCF_002024265.1	WP_078990473.1	RsbW_Bsubtilis	3898051	3898536	0	62.7
GCF_002024265.1	WP_025910613.1	sigB_Bsubtilis	3897291	3898085	0	68.3
GCF_000832985.1	WP_013055009.1	RsbV_Bsubtilis	2324713	2325045	1	48.2
GCF_000832985.1	WP_016762758.1	RsbW_Bsubtilis	2325042	2325527	1	62.1
GCF_000832985.1	WP_013055011.1	sigB_Bsubtilis	2325493	2326287	1	67.1
GCF_001578185.1	WP_061461189.1	RsbV_Bsubtilis	277277	277609	1	58.2
GCF_001578185.1	WP_061461190.1	RsbW_Bsubtilis	277606	278079	1	61.8
GCF_001578185.1	WP_061461191.1	sigB_Bsubtilis	278057	278845	1	65.9
GCF_000294775.2	WP_009336305.1	RsbV_Bsubtilis	273668	274000	1	57.3
GCF_000294775.2	WP_009336304.1	RsbW_Bsubtilis	273997	274470	1	65.8
GCF_000294775.2	WP_009336303.1	sigB_Bsubtilis	274448	275242	1	70.8
GCF_000473245.1	WP_009795792.1	RsbV_Bsubtilis	261379	261711	1	58.2
GCF_000473245.1	WP_009795793.1	RsbW_Bsubtilis	261708	262181	1	65.8
GCF_000473245.1	WP_009795794.1	sigB_Bsubtilis	262159	262953	1	69.6
GCF_002157855.1	WP_010195171.1	RsbV_Bsubtilis	279376	279684	1	50.5
GCF_002157855.1	WP_010195173.1	RsbW_Bsubtilis	279733	280209	1	62.5
GCF_002157855.1	WP_010195175.1	sigB_Bsubtilis	280184	280969	1	66.7
GCF_001889165.1	WP_072581364.1	RsbV_Bsubtilis	3944689	3945024	0	60.4
GCF_001889165.1	WP_072581363.1	RsbW_Bsubtilis	3944210	3944692	0	72.5
GCF_001889165.1	WP_072581362.1	sigB_Bsubtilis	3943453	3944244	0	77
GCF_000007825.1	NP_830788.1	RsbV_Bsubtilis	983659	983997	1	43.4
GCF_000007825.1	NP_830789.1	RsbW_Bsubtilis	984004	984486	1	58.2
GCF_000007825.1	NP_830790.1	sigB_Bsubtilis	984449	985225	1	53.2
GCF_000008165.1	YP_027200.1	RsbV_Bsubtilis	985193	985528	1	43.9
GCF_000008165.1	YP_027201.1	RsbW_Bsubtilis	985535	986017	1	58.2
GCF_000008165.1	YP_027202.1	sigB_Bsubtilis	985980	986756	1	52.8
GCF_000007845.1	NP_843491.1	RsbV_Bsubtilis	985298	985633	1	43.9
GCF_000007845.1	NP_843492.1	RsbW_Bsubtilis	985640	986122	1	58.2
GCF_000007845.1	NP_843493.1	sigB_Bsubtilis	986088	986861	1	52.8
GCF_000008505.1	YP_035250.1	RsbV_Bsubtilis	1009084	1009419	1	43.4
GCF_000008505.1	YP_035251.1	RsbW_Bsubtilis	1009426	1009908	1	58.8
GCF_000008505.1	YP_035252.1	sigB_Bsubtilis	1009871	1010647	1	52.8
GCF_000832605.1	WP_002011067.1	RsbV_Bsubtilis	4720754	4721092	0	42.5
GCF_000832605.1	WP_000970215.1	RsbW_Bsubtilis	4720265	4720747	0	57.8
GCF_000832605.1	WP_002186522.1	sigB_Bsubtilis	4719526	4720302	0	54
GCF_000497525.1	WP_001047290.1	RsbV_Bsubtilis	1243063	1243398	1	42.5
GCF_000497525.1	WP_003269702.1	RsbW_Bsubtilis	1243405	1243887	1	60.4
GCF_000497525.1	WP_015055091.1	sigB_Bsubtilis	1243850	1244626	1	53.2
GCF_002173495.1	WP_010789624.1	RsbV_Bsubtilis	533270	533599	1	89
GCF_002173495.1	WP_003328147.1	RsbW_Bsubtilis	533596	534078	1	91.9
GCF_002173495.1	WP_003328149.1	sigB_Bsubtilis	534044	534832	1	94.3
GCF_000196735.1	WP_013351099.1	RsbV_Bsubtilis	483773	484102	1	79.8
GCF_000196735.1	WP_013351100.1	RsbW_Bsubtilis	484099	484581	1	88.1
GCF_000196735.1	WP_013351101.1	sigB_Bsubtilis	484547	485335	1	92
GCF_000009045.1	NP_388352.1	RsbV_Bsubtilis	522088	522417	1	100
GCF_000009045.1	NP_388353.1	RsbW_Bsubtilis	522414	522896	1	100	B. subtilis
GCF_000009045.1	NP_388354.2	sigB_Bsubtilis	522862	523650	1	100
GCF_900093775.1	WP_046132194.1	RsbV_Bsubtilis	608790	609116	1	73.1
GCF_900093775.1	WP_046132193.1	RsbW_Bsubtilis	609116	609598	1	79.4
GCF_900093775.1	WP_046132218.1	sigB_Bsubtilis	609564	610355	1	87
GCF_000011645.1	WP_003179140.1	RsbV_Bsubtilis	562813	563139	1	71.3
GCF_000011645.1	WP_003179142.1	RsbW_Bsubtilis	563139	563624	1	80.1
GCF_000011645.1	WP_003179144.1	sigB_Bsubtilis	563590	564381	1	87.7
GCF_001578205.1	WP_061406832.1	RsbV_Bsubtilis	535867	536196	1	68.8
GCF_001578205.1	WP_061406834.1	RsbW_Bsubtilis	536193	536681	1	79
GCF_001578205.1	WP_058015397.1	sigB_Bsubtilis	536647	537435	1	87.7
GCF_000724485.1	WP_003348423.1	RsbV_Bsubtilis	242572	242901	1	55
GCF_000724485.1	WP_003348421.1	RsbW_Bsubtilis	242901	243374	1	65.8
GCF_000724485.1	WP_003348419.1	sigB_Bsubtilis	243352	244146	1	69.1
GCF_001050115.1	WP_003355223.1	RsbV_Bsubtilis	2117542	2117892	0	28.8
GCF_001050115.1	WP_048623616.1	RsbW_Bsubtilis	2117100	2117540	0	30.6
GCF_001050115.1	WP_048623615.1	sigB_Bsubtilis	2116323	2117087	0	34.6
GCF_000177235.2	WP_013486973.1	RsbV_Bsubtilis	367513	367842	1	44
GCF_000177235.2	WP_013486974.1	RsbW_Bsubtilis	367845	368336	1	52.3
GCF_000177235.2	WP_013486975.1	sigB_Bsubtilis	368299	369087	1	64.7
GCF_000093085.1	WP_013171502.1	RsbV_Bsubtilis	568111	568440	1	50.5
GCF_000093085.1	WP_013171503.1	RsbW_Bsubtilis	568440	568937	1	52.3
GCF_000093085.1	WP_049773529.1	sigB_Bsubtilis	568885	569706	1	62.6
GCF_001721685.1	WP_069366039.1	RsbV_Bsubtilis	3003012	3003341	0	52.5
GCF_001721685.1	WP_069366038.1	RsbW_Bsubtilis	3002510	3003010	0	52.4
GCF_001721685.1	WP_084007410.1	sigB_Bsubtilis	3001741	3002547	0	67.5
GCF_001610955.1	WP_014196996.1	RsbV_Bsubtilis	3335535	3335885	1	37.5
GCF_001610955.1	WP_014196997.1	RsbW_Bsubtilis	3335882	3336370	1	40.8
GCF_001610955.1	WP_014196998.1	sigB_Bsubtilis	3336330	3337100	1	35.9
GCF_000005825.2	WP_012957261.1	RsbV_Bsubtilis	250266	250598	1	50.5
GCF_000005825.2	WP_012957262.1	RsbW_Bsubtilis	250595	251083	1	51.4
GCF_000005825.2	WP_012957263.1	sigB_Bsubtilis	251043	251828	1	60.9
GCF_002109385.1	WP_066154082.1	RsbV_Bsubtilis	1117018	1117368	1	31.5
GCF_002109385.1	WP_066154085.1	RsbW_Bsubtilis	1117372	1117812	1	29.7
GCF_002109385.1	WP_066154088.1	sigB_Bsubtilis	1117825	1118589	1	34.7
GCF_000009825.1	WP_011245669.1	RsbV_Bsubtilis	885435	885764	1	48.6
GCF_000009825.1	WP_011245670.1	RsbW_Bsubtilis	885764	886246	1	51.4
GCF_000009825.1	WP_011245671.1	sigB_Bsubtilis	886206	886991	1	58.5
GCF_000011245.1	WP_011065033.1	RsbV_Bsubtilis	655040	655372	1	42.1
GCF_000011245.1	WP_011065034.1	RsbW_Bsubtilis	655372	655848	1	57.7
GCF_000011245.1	WP_011065035.1	sigB_Bsubtilis	655820	656611	1	62.7
GCF_000307165.1	WP_015009090.1	RsbV_Bsubtilis	351469	351807	1	45.5
GCF_000307165.1	WP_015009091.1	RsbW_Bsubtilis	351804	352277	1	52.3
GCF_000307165.1	WP_015009092.1	sigB_Bsubtilis	352252	353040	1	63.7
GCF_002224365.1	WP_089534075.1	RsbV_Bsubtilis	4159327	4159656	0	46.3
GCF_002224365.1	WP_089534074.1	RsbW_Bsubtilis	4158851	4159324	0	58.9
GCF_002224365.1	WP_089534073.1	sigB_Bsubtilis	4158088	4158879	0	61.8
GCF_001307805.1	WP_068445642.1	RsbV_Bsubtilis	2288429	2288761	0	42.1
GCF_001307805.1	WP_068445638.1	RsbW_Bsubtilis	2287953	2288429	0	56.3
GCF_001307805.1	WP_068445634.1	sigB_Bsubtilis	2287190	2287981	0	62.2
GCF_001878675.1	WP_060681899.1	RsbV_Bsubtilis	449299	449631	1	43.6
GCF_001878675.1	WP_019379211.1	RsbW_Bsubtilis	449631	450107	1	56.2
GCF_001878675.1	WP_071648187.1	sigB_Bsubtilis	450079	450870	1	64.2
GCF_002097535.1	WP_035542130.1	RsbV_Bsubtilis	3876843	3877172	0	44
GCF_002097535.1	WP_085031290.1	RsbW_Bsubtilis	3876364	3876840	0	55.4
GCF_002097535.1	WP_085031289.1	sigB_Bsubtilis	3875613	3876392	0	67.1
GCF_000284515.1	WP_014641680.1	RsbV_Bsubtilis	401016	401348	1	44.5
GCF_000284515.1	WP_014641681.1	RsbW_Bsubtilis	401348	401824	1	54.7
GCF_000284515.1	WP_014641682.1	sigB_Bsubtilis	401796	402575	1	67.5
GCF_001685435.2	WP_008591075.1	RsbV_Bsubtilis	2365300	2365632	0	43.6
GCF_001685435.2	WP_008591078.1	RsbW_Bsubtilis	2364821	2365300	0	54.3
GCF_001685435.2	WP_008591080.1	sigB_Bsubtilis	2364067	2364849	0	67.1
GCF_000725365.1	WP_038558149.1	RsbV_Bsubtilis	350843	351172	1	50
GCF_000725365.1	WP_038558151.1	RsbW_Bsubtilis	351175	351651	1	59.5
GCF_000725365.1	WP_038558153.1	sigB_Bsubtilis	351623	352414	1	64.2
GCF_000019905.1	WP_012371668.1	RsbV_Bsubtilis	2794252	2794578	0	48.6
GCF_000019905.1	WP_012371667.1	RsbW_Bsubtilis	2793773	2794255	0	55.7
GCF_000019905.1	WP_051523865.1	sigB_Bsubtilis	2793010	2793822	0	63.2
GCF_000961095.1	WP_045671093.1	RsbV_Bsubtilis	3379347	3379667	0	30.7
GCF_000961095.1	WP_045671092.1	RsbW_Bsubtilis	3378854	3379315	0	45.6
GCF_000961095.1	WP_045671091.1	sigB_Bsubtilis	3378075	3378857	0	39.6
GCF_001644605.1	WP_068609555.1	RsbV_Bsubtilis	4308515	4308847	0	34.7
GCF_001644605.1	WP_068609553.1	RsbW_Bsubtilis	4308041	4308496	0	45.8
GCF_001644605.1	WP_068609551.1	sigB_Bsubtilis	4307265	4308041	0	37.8
GCF_000758665.1	WP_042217661.1	RsbV_Bsubtilis	7192261	7192599	0	36.2
GCF_000758665.1	WP_042217660.1	RsbW_Bsubtilis	7191790	7192242	0	42.2
GCF_000758665.1	WP_042217658.1	sigB_Bsubtilis	7191023	7191793	0	37.2
GCF_001421015.2	WP_017814317.1	RsbV_Bsubtilis	4976682	4977020	0	31.2
GCF_001421015.2	WP_017814318.1	RsbW_Bsubtilis	4976211	4976663	0	40.1
GCF_001421015.2	WP_017814319.1	sigB_Bsubtilis	4975438	4976214	0	36.4
GCF_002003265.1	WP_036657929.1	RsbV_Bsubtilis	4178351	4178686	1	33.7
GCF_002003265.1	WP_023482710.1	RsbW_Bsubtilis	4178707	4179156	1	39.7
GCF_002003265.1	WP_023482711.1	sigB_Bsubtilis	4179153	4179935	1	41.1
GCF_000010165.1	WP_012684246.1	RsbV_Bsubtilis	512536	512862	1	34.3
GCF_000010165.1	WP_012684247.1	RsbW_Bsubtilis	512862	513356	1	48.4
GCF_000010165.1	WP_012684248.1	sigB_Bsubtilis	513325	514113	1	56.9
GCF_000219535.2	WP_003333949.1	RsbV_Bsubtilis	42362	42718	1	31.6
GCF_000219535.2	WP_003333948.1	RsbW_Bsubtilis	42715	43215	1	39.9
GCF_000219535.2	WP_041752447.1	sigB_Bsubtilis	43181	43957	1	40.7
GCF_000144695.1	WP_013278657.1	RsbV_Bsubtilis	1799838	1800176	0	28.9
GCF_000144695.1	WP_049772669.1	RsbW_Bsubtilis	1799384	1799866	0	33.1
GCF_000144695.1	WP_013278655.1	sigB_Bsubtilis	1798610	1799371	0	34.8
GCF_000015865.1	WP_003514607.1	RsbV_Bsubtilis	3424994	3425308	1	37.6
GCF_000015865.1	WP_003514609.1	RsbW_Bsubtilis	3425321	3425713	1	31.5
GCF_000015865.1	WP_003514612.1	sigB_Bsubtilis	3425716	3426474	1	37.4
GCF_000331995.1	WP_015360051.1	RsbV_Bsubtilis	2609800	2610120	0	34.4
GCF_000331995.1	WP_015360050.1	RsbW_Bsubtilis	2609405	2609803	0	24.5
GCF_000331995.1	WP_015360049.1	sigB_Bsubtilis	2608660	2609412	0	36.9
GCF_000196455.1	WP_013360235.1	RsbV_Bsubtilis	10829	11149	1	32.9
GCF_000196455.1	WP_049779830.1	RsbW_Bsubtilis	11215	11604	1	40.1
GCF_000196455.1	WP_013360237.1	sigB_Bsubtilis	11604	12425	1	36.5
GCF_000022065.1	WP_012634846.1	RsbV_Bsubtilis	451241	451558	1	35.6
GCF_000022065.1	WP_012634847.1	RsbW_Bsubtilis	451644	452030	1	32.6
GCF_000022065.1	WP_012634848.1	sigB_Bsubtilis	452033	452782	1	39.6
GCF_000016545.1	WP_011916049.1	RsbV_Bsubtilis	515739	516047	1	40.6
GCF_000016545.1	WP_011916050.1	RsbW_Bsubtilis	516065	516421	1	28.1
GCF_000016545.1	WP_011916051.1	sigB_Bsubtilis	516426	517199	1	32.1
GCF_000022325.1	WP_013431110.1	RsbV_Bsubtilis	495705	496013	1	41.6
GCF_000022325.1	WP_015907031.1	RsbW_Bsubtilis	496031	496387	1	36.8
GCF_000022325.1	WP_015907032.1	sigB_Bsubtilis	496392	497162	1	35
GCF_000214435.1	WP_013810528.1	RsbV_Bsubtilis	2192258	2192596	0	31.6
GCF_000214435.1	WP_003542573.1	RsbW_Bsubtilis	2191799	2192245	0	30.7
GCF_000214435.1	WP_003542574.1	sigB_Bsubtilis	2191000	2191782	0	35.3
GCF_900155415.1	WP_079547240.1	RsbV_Bsubtilis	1954235	1954573	1	28.2
GCF_900155415.1	WP_079547241.1	RsbW_Bsubtilis	1954573	1954959	1	48.9
GCF_900155415.1	WP_079547242.1	sigB_Bsubtilis	1954935	1955720	1	33.9
GCF_000163895.2	WP_014261698.1	RsbV_Bsubtilis	23298	23621	1	32.7
GCF_000163895.2	WP_014261699.1	RsbW_Bsubtilis	23643	24068	1	37.1
GCF_000163895.2	WP_014261700.1	sigB_Bsubtilis	24069	24890	1	34.9
GCF_000018325.1	WP_012157893.1	RsbV_Bsubtilis	9496	9813	1	31.1
GCF_000018325.1	WP_012157894.1	RsbW_Bsubtilis	9821	10249	1	38.5
GCF_000018325.1	WP_012157895.1	sigB_Bsubtilis	10249	11061	1	35
GCF_000016985.1	WP_011971160.1	RsbV_Bsubtilis	9333	9650	1	33.3
GCF_000016985.1	WP_011971161.1	RsbW_Bsubtilis	9691	10116	1	39.7
GCF_000016985.1	WP_011971162.1	sigB_Bsubtilis	10116	10916	1	34.2
GCF_001854185.1	WP_070965150.1	RsbV_Bsubtilis	1203522	1203839	1	36.2
GCF_001854185.1	WP_070972993.1	RsbW_Bsubtilis	1203879	1204304	1	40.7
GCF_001854185.1	WP_081561856.1	sigB_Bsubtilis	1204304	1205101	1	35
GCF_001042715.1	WP_044825695.1	RsbV_Bsubtilis	9338	9652	1	37.3
GCF_001042715.1	WP_044825696.1	RsbW_Bsubtilis	9701	10123	1	42.3
GCF_001042715.1	WP_082058270.1	sigB_Bsubtilis	10123	10920	1	35.7
GCF_001750685.1	WP_069977201.1	RsbV_Bsubtilis	2818881	2819198	0	38.6
GCF_001750685.1	WP_069977199.1	RsbW_Bsubtilis	2818417	2818869	0	40.4
GCF_001750685.1	WP_083273544.1	sigB_Bsubtilis	2817620	2818417	0	35
GCF_000597865.1	WP_025434431.1	RsbV_Bsubtilis	9918	10235	1	33.3
GCF_000597865.1	WP_051489169.1	RsbW_Bsubtilis	10302	10694	1	44.2
GCF_000597865.1	WP_025434433.1	sigB_Bsubtilis	10707	11501	1	37
GCF_000009205.2	YP_001086472.1	RsbV_Bsubtilis	9135	9446	1	35.6
GCF_000009205.2	YP_001086473.1	RsbW_Bsubtilis	9450	9857	1	38.3
GCF_000009205.2	YP_001086474.1	sigB_Bsubtilis	9857	10630	1	36.9
GCF_000299355.1	WP_014966230.1	RsbV_Bsubtilis	9157	9474	1	31
GCF_000299355.1	WP_014966231.1	RsbW_Bsubtilis	9480	9899	1	33.6
GCF_000299355.1	WP_014966232.1	sigB_Bsubtilis	9917	10708	1	39.2
